# Leveraging mouse chromatin data for heritability enrichment informs common disease architecture and reveals cortical layer contributions to schizophrenia

**DOI:** 10.1101/427484

**Authors:** Paul W. Hook, Andrew S. McCallion

**Affiliations:** Department of Genetic Medicine, Johns Hopkins University School of Medicine, Baltimore, Maryland, USA; Department of Comparative and Molecular Pathobiology, Johns Hopkins University School of Medicine, Baltimore, Maryland, USA; Department of Medicine, Johns Hopkins University School of Medicine, Baltimore, Maryland, USA

## Abstract

Genome-wide association studies have implicated thousands of non-coding variants across human phenotypes. However, they cannot directly inform the cellular context in which disease-associated variants act. Here, we use open chromatin profiles from discrete mouse cell populations to address this challenge. We applied stratified linkage disequilibrium score regression and evaluated heritability enrichment in 64 genome-wide association studies, emphasizing schizophrenia. We provide evidence that mouse-derived human open chromatin profiles can serve as powerful proxies for difficult to obtain human cell populations, facilitating the illumination of common disease heritability enrichment across an array of human phenotypes. We demonstrate signatures from discrete subpopulations of cortical excitatory and inhibitory neurons are significantly enriched for schizophrenia heritability with maximal enrichment in discrete cortical layer V excitatory neurons. We also show differences between schizophrenia and bipolar disorder are concentrated in excitatory neurons in layers II-III, IV, V as well as the dentate gyrus. Finally, we use these data to fine-map variants in 177 schizophrenia loci, nominating variants in 104/177 loci, and place them in the cellular context where they may modulate risk.

---

Although genome-wide association studies (GWAS) have implicated thousands of variants in an array of human phenotypes, the variation underlying these signals and cellular contexts in which variants act have remained largely unclear (Visscher et al. 2017). Discernment of disease-relevant variants and cell populations is essential for comprehensive functional investigation of the mechanisms of disease.

Schizophrenia has been robustly investigated through GWAS with the number of associated loci increasing from twelve to 179 independent associations in the last decade (O’Donovan et al. 2008; Pardiñas et al. 2018). However, this increase has not been accompanied by the elucidation of disease mechanisms or an increase in the identification of causal variants. To date, support for mechanisms and/or causal variants have been established for two loci (Sekar et al. 2016; Song et al. 2018). The inability to construct and test mechanisms for schizophrenia largely stems from the inability to separate disease-relevant variants from those in linkage disequilibrium (LD) and from the lack of knowledge about what cells are important for disease risk.

Recent studies have begun to identify cell populations for schizophrenia by leveraging GWAS summary statistics and stratified linkage disequilibrium score regression (S-LDSC) (Finucane et al. 2018; Skene et al. 2018). These studies have focused on human and rodent transcriptional data, with the finest resolution of cell populations provided by mouse single-cell RNA-seq data (scRNA-seq). This approach relies upon the imposition of windows around the transcription start sites of genes with cell-dependent expression. Crucially, mouse data can be leveraged by using corresponding human orthologs. The results from these studies have supported a role for cortical excitatory and inhibitory neurons in schizophrenia risk (Finucane et al. 2018; Skene et al. 2018). However, these studies only capture signal driven by variants residing in selected windows, excluding much of the regulatory landscape. As most variants identified through GWAS occur in non-coding DNA (Maurano et al. 2012), these studies have systematically overlooked the capacity to use these biological signatures in an agnostic manner to construct hypotheses indicting putative, distal cis-regulatory elements.

Ideally, human chromatin data with the same cell population resolution as transcriptome data would be used to provide a regulatory context for variants. However, human chromatin data analyzed with S-LDSC have been limited to easy-to-access cell populations (Ulirsch et al. 2019) or heterogeneous adult tissues, broad cell types, and *in vitro* cell lines (like those data available through the ENCODE consortium) (Finucane et al. 2018; Tansey and Hill 2018; ENCODE Project Consortium 2012; Fullard et al. 2018). Mouse data has the potential to overcome these barriers by providing high resolution of the same populations as scRNA-seq. Recently, mouse single-cell ATAC-seq was used to annotate variants and explore heritability of a variety traits, including schizophrenia (Cusanovich et al. 2018). This study implicated many of the same populations in schizophrenia as previous studies that leveraged expression data. However, which variants are relevant to disease and in which cells those variants may act was not explored. Furthermore, only a limited number of GWAS SNPs are included in S-LDSC analysis and only differentially accessible peaks were analyzed (Cusanovich et al. 2018), limiting the SNPs and regulatory elements for which hypotheses could be generated.

Previously, we have successfully used mouse chromatin data to prioritize common human variants for pigmentation and Parkinson disease (Praetorius et al. 2013; McClymont et al. 2018). In this study, we set out to address whether mouse-derived human open chromatin profiles could be used to prioritize cell populations and variants important to schizophrenia. In this way, data from narrowly-defined cell populations that are inaccessible in humans could be used to provide context for variants and allow for the construction of hypotheses. We evaluate a limited number of strategies for converting mouse open chromatin peaks to human peaks and use heritability enrichment (S-LDSC) to prioritize 27 selected (25 mouse and two human) cell populations across 64 GWAS with an emphasis on schizophrenia. Finally, we combine statistical fine-mapping of variants with mouse-derived human open chromatin data to prioritize variants in schizophrenia loci and predict a cellular context in which those variants may act.
