## Supplementary material for "Leveraging mouse chromatin data for heritability enrichment informs common disease architecture and reveals cortical layer contributions to schizophrenia": Table S1

### Sheet: Sheet1
ATAC cell population name	Filenames	Description	Type	broad cell category	PMID	GEO accession/URL	file_names
Astrocytes*	astrocytes_merge_preissl	Astrocytes from P56 mouse forebrain tissue (average of all forebrain regions)	single-nuclei	Glia	29434377	http://renlab.sdsc.edu/r3fang/snATAC/	p56.rep1.R1.decomplex.fastq.gz,p56.rep1.R2.decomplex.fastq.gz,p56.rep2.R1.decomplex.fastq.gz,p56.rep2.R2.decomplex.fastq.gz
Microglia	adult_microglia_merged_GSE79816	Microglia from P56 CX3CR1-eGFP transgenic mouse cortex, hippocampus, and spinal cords that were CD45int, CD11Bint, CX3CR1-GFP+	bulk cells	Glia	27338705	GSE79819	.
Microglia*	microglia_merge_preissl	Microglia from P56 mouse forebrain tissue (average of all forebrain regions)	single-nuclei	Glia	29434377	http://renlab.sdsc.edu/r3fang/snATAC/	p56.rep1.R1.decomplex.fastq.gz,p56.rep1.R2.decomplex.fastq.gz,p56.rep2.R1.decomplex.fastq.gz,p56.rep2.R2.decomplex.fastq.gz
Oligodendrocytes*	oligo_merge_preissl	Oligodendrocytes from P56 mouse forebrain tissue (average of all forebrain regions)	single-nuclei	Glia	29434377	http://renlab.sdsc.edu/r3fang/snATAC/	p56.rep1.R1.decomplex.fastq.gz,p56.rep1.R2.decomplex.fastq.gz,p56.rep2.R1.decomplex.fastq.gz,p56.rep2.R2.decomplex.fastq.gz
Neun negative	neun-neg_merge_preissl	Neun negative cells from P56 mouse forebrain (most similar to oligodendrocytes and astrocytes)	bulk nuclei	Glia	29434377	GSE100033	.
Excitatory Camk2a	cort_excite_merge_GSE63137	Camk2a-cre expressing excitatory neurons from P56-P77 mouse neocortex	bulk nuclei	Excitatory neurons	26087164	GSE63137	.
Excitatory Layers II-III	cux2_excite_merge_GSE87548	Glutamatergic, Cux2-cre expressing, layer 2/3 excitatory neurons from P53-P59 mouse visual cortex	bulk nuclei	Excitatory neurons	28112643	GSE87548	.
Excitatory Layer IV	scnn1a-4_excite_merge_GSE87548	Glutamatergic, Scnn1a-cre expressing, layer 4 excitatory neurons from P53-P59 mouse visual cortex	bulk nuclei	Excitatory neurons	28112643	GSE87548	.
Excitatory Layer V	rbp4-5_excite_merge_GSE87548	Glutamatergic, Rbp4-cre expressing, layer 5 excitatory neurons from P53-P59 mouse visual cortex	bulk nuclei	Excitatory neurons	28112643	GSE87548	.
Excitatory Layer VI	ntsr1-6_excite_merge_GSE87548	Glutamatergic, Ntsr1-cre expressing, layer 6 excitatory neurons from P53-P59 mouse visual cortex	bulk nuclei	Excitatory neurons	28112643	GSE87548	.
Excitatory Layer VI*	ex1_merge_preissl	Excitatory neurons similar to cortical layer 6 excitatory neurons	single-nuclei	Excitatory neurons	29434377	http://renlab.sdsc.edu/r3fang/snATAC/	p56.rep1.R1.decomplex.fastq.gz,p56.rep1.R2.decomplex.fastq.gz,p56.rep2.R1.decomplex.fastq.gz,p56.rep2.R2.decomplex.fastq.gz
Excitatory DG*	ex2_merge_preissl	Excitatory neurons similar to dentate gyrus excitatory neurons	single-nuclei	Excitatory neurons	29434377	http://renlab.sdsc.edu/r3fang/snATAC/	p56.rep1.R1.decomplex.fastq.gz,p56.rep1.R2.decomplex.fastq.gz,p56.rep2.R1.decomplex.fastq.gz,p56.rep2.R2.decomplex.fastq.gz
Excitatory Layers II-V*	ex3_merge_preissl	Excitatory neurons similar to upper cortical layers (layers 2/3, 4, 5)	single-nuclei	Excitatory neurons	29434377	http://renlab.sdsc.edu/r3fang/snATAC/	p56.rep1.R1.decomplex.fastq.gz,p56.rep1.R2.decomplex.fastq.gz,p56.rep2.R1.decomplex.fastq.gz,p56.rep2.R2.decomplex.fastq.gz
Inhibitory Gad2	gad2_inhib_merge_GSE87548	GABAergic, Gad2-cre expressing, inhibitory neurons from P53-P59 mouse visual cortex	bulk nuclei	Inhibitory neurons	28112643	GSE63137	.
Inhibitory PV	cort_pv-gaba_merge_GSE63137	Pvalb-cre expressing excitatory neurons from P56-P77 mouse neocortex	bulk nuclei	Inhibitory neurons	26087164	GSE63137	.
Inhibitory VIP	cort_vip-gaba_merge_GSE63137	Vip-cre expressing excitatory neurons from P56-P77 mouse neocortex	bulk nuclei	Inhibitory neurons	26087164	GSE63137	.
Inhibitory*	inhib1_merge_preissl	Inhibitory neurons most similar to sorted cortical GABAergic neurons	single-nuclei	Inhibitory neurons	29434377	http://renlab.sdsc.edu/r3fang/snATAC/	p56.rep1.R1.decomplex.fastq.gz,p56.rep1.R2.decomplex.fastq.gz,p56.rep2.R1.decomplex.fastq.gz,p56.rep2.R2.decomplex.fastq.gz
Inhibitory MSN*	inhib2_merge_preissl	Inhibitory neurons most similar to medium spiny neurons with highly accessible Drd1 loci	single-nuclei	Inhibitory neurons	29434377	http://renlab.sdsc.edu/r3fang/snATAC/	p56.rep1.R1.decomplex.fastq.gz,p56.rep1.R2.decomplex.fastq.gz,p56.rep2.R1.decomplex.fastq.gz,p56.rep2.R2.decomplex.fastq.gz
Embryonic DA forebrain	fb_da_all_merge_mccallion	EGFP+ cells sorted from the ventral forebrain of e15.5 Th:EGFP transgenic mice	bulk cells	Dopaminergic neuons	30503521	GSE122450	.
Embryonic DA midbrain	mb_da_all_merge_mccallion	EGFP+ cells sorted from the ventral midbrain of e15.5 Th:EGFP transgenic mice	bulk cells	Dopaminergic neuons	30503521	GSE122450	.
Cones (Blue)	blue-cone_ss-all_merge_GSE83312	Nrl+ cells sorted from retinas from P56, Nrl -/-;Nrl-eGFP transgeneic mice	bulk cells	Retina	28256534	GSE83312	.
Cones (Green)	green-cone_all_merge_GSE83312	Opn1mw+ cells sorted from retinas from P56, Opn1mw-eGFP transgeneic mice	bulk cells	Retina	28256534	GSE83312	.
Rods	rod_ss-all_merge_GSE83312	Nrl+ cells sorted from retinas from P56, Nrl-eGFP transgenic mice	bulk cells	Retina	28256534	GSE83312	.
CD4 T-cells	cd4_mm10_merged_GSE107076	CD4 single-positive (SP4) helper T-cells sorted from adult mouse thymus	bulk cells	T-cells	29618724	GSE107076	.
CD8 T-cells	cd8_mm10_merged_GSE107076	CD8 single-positive (SP8) killer T-cells sorted from adult mouse thymus	bulk cells	T-cells	29618724	GSE107076	.
Human CD4 T-cells	CD4-summits_corces_hg19	CD3+ CD4+ cells sorted from either bone marrow or periphreal blood from healthy human donors	bulk cells	T-cells	27526324	GSE74912	.
Human CD8 T-cells	CD8-summits_corces_hg19	CD3+ CD8+ cells sorted from either bone marrow or periphreal blood from healthy human donors	bulk cells	T-cells	27526324	GSE74912	.
