## Supplementary material for "Leveraging mouse chromatin data for heritability enrichment informs common disease architecture and reveals cortical layer contributions to schizophrenia": Table S2

### Sheet: Table.S2_mm10-peaks-summary
sample	mm10_summits	mm10_filtered_summits	mm10_peaks
Microglia	110108	68846	58204
Astrocytes*	68964	68930	62815
Cones (blue)	101120	47129	38234
CD4 T-cells	185632	66921	52559
CD8 T-cells	165363	65209	51363
Excitatory Camk2a	315710	87969	73359
Inhibitory PV	279189	65040	50409
Inhibitory VIP	260293	69657	56515
Excitatory Layers II/III	280133	107526	78266
Excitatory Layer VI*	63852	63819	58182
Excitatory DG*	123363	110490	99119
Excitatory Layers II-V*	130464	107428	92463
Embryonic DA forebrain	179119	72982	42005
Inhibitory Gad2	205330	100295	74871
Cones (green)	127354	49479	40518
Inhibitory*	59704	59673	54994
Inhibitory MSN*	72268	72227	64422
Embryonic DA midbrain	176580	71584	41420
Microglia*	64218	64171	57782
Neun negative	105658	91138	75414
Excitatory Layer VI	294369	119870	86298
Oligodendrocytes*	54880	54839	48290
Excitatory Layer V	353125	113589	84903
Rods	125668	38685	30791
Excitatory Layer IV	226108	115380	84522
