## Supplementary material for "Leveraging mouse chromatin data for heritability enrichment informs common disease architecture and reveals cortical layer contributions to schizophrenia": Table S3

### Sheet: Table.S3_t-cell_overlap
human.mouse filename	total.peaks	human filename	sample.name	overlap.count
summits_filter2_cd4_mm10_merged_GSE107076_summits.bed	39080	final_CD4-summits_corces_hg19_summits.bed	ATAC.human	16271
summits_filter2_cd4_mm10_merged_GSE107076_summits.bed	39080	cd4.naive_dnase.roadmap.bed	naive.roadmap	22033
summits_filter2_cd4_mm10_merged_GSE107076_summits.bed	39080	cd4.memory_dnase.roadmap.bed	memory.roadmap	22723
summits_filter2_cd4_mm10_merged_GSE107076_summits.bed	39080	merged_cd4_atac.roadmap.bed	combined.atac.roadmap	23305
summits_filter2_cd4_mm10_merged_GSE107076_summits.bed	39080	merged_roadmap_imputed_DNase.bed	all.roadmap	31582
summits_filter2_cd4_mm10_merged_GSE107076_summits.bed	39080	all.roadmap_cd4_atac.bed	all.roadmap.plus.atac	31631
human.mouse filename		human filename	sample.name	overlap.count
summits_filter2_cd8_mm10_merged_GSE107076_summits.bed	38299	final_CD8-summits_corces_hg19_summits.bed	ATAC.human	16674
summits_filter2_cd8_mm10_merged_GSE107076_summits.bed	38299	cd8.naive_dnase.roadmap.bed	naive.roadmap	22927
summits_filter2_cd8_mm10_merged_GSE107076_summits.bed	38299	cd8.memory_dnase.roadmap.bed	memory.roadmap	22689
summits_filter2_cd8_mm10_merged_GSE107076_summits.bed	38299	merged_cd8_atac.roadmap.bed	combined.atac.roadmap	23698
summits_filter2_cd8_mm10_merged_GSE107076_summits.bed	38299	merged_roadmap_imputed_DNase.bed	all.roadmap	31757
summits_filter2_cd8_mm10_merged_GSE107076_summits.bed	38299	all.roadmap_cd8_atac.bed	all.roadmap.plus.atac	31796
