## Supplementary material for "Leveraging mouse chromatin data for heritability enrichment informs common disease architecture and reveals cortical layer contributions to schizophrenia": Table S4

### Sheet: unique_overlap_comparisons
population	total.peaks	roadmap.count	roadmap.percent	brain.roadmap.count	brain.roadmap.percent	boca.count	boca.percent	combined.count	combined.percent
Human CD4 T-cells	40530	39513	0.97	29663	0.73	22936	0.57	39781	0.98
Human CD8 T-cells	40916	39805	0.97	29492	0.72	22241	0.54	40033	0.98
Microglia	43126	35721	0.83	28183	0.65	19514	0.45	36444	0.85
Astrocytes*	44185	32351	0.73	26626	0.6	18541	0.42	33545	0.76
Cones (blue)	31138	25259	0.81	21613	0.69	17261	0.55	25880	0.83
CD4 T-cells	39080	31582	0.81	24076	0.62	17543	0.45	32356	0.83
CD8 T-cells	38299	31757	0.83	24583	0.64	17627	0.46	32415	0.85
Excitatory Camk2a	57937	35514	0.61	26949	0.47	29858	0.52	40710	0.7
Inhibitory PV	43899	32176	0.73	26474	0.6	26106	0.59	34903	0.8
Inhibitory VIP	49088	35563	0.72	29643	0.6	26682	0.54	38214	0.78
Excitatory Layers II-III	65021	47694	0.73	38881	0.6	34178	0.53	51525	0.79
Excitatory Layer VI*	42292	28793	0.68	23133	0.55	21216	0.5	31206	0.74
Excitatory DG*	72366	45525	0.63	34861	0.48	32000	0.44	50384	0.7
Excitatory Layers II-V*	68342	44135	0.65	34130	0.5	31427	0.46	48692	0.71
Embryonic DA forebrain	40188	32904	0.82	29051	0.72	25150	0.63	34811	0.87
Inhibitory Gad2	63960	49381	0.77	41098	0.64	33435	0.52	52234	0.82
Cones (green)	32605	26110	0.8	21999	0.67	17720	0.54	26840	0.82
Inhibitory*	38896	25054	0.64	19702	0.51	19154	0.49	27767	0.71
Inhibitory MSN*	46481	33569	0.72	27446	0.59	22096	0.48	35462	0.76
Embryonic DA midbrain	39398	33116	0.84	29069	0.74	24433	0.62	34549	0.88
Microglia*	38633	28862	0.75	22582	0.58	16311	0.42	29875	0.77
Neun negative	39437	27479	0.7	23324	0.59	19225	0.49	29091	0.74
Excitatory Layer VI	70263	50299	0.72	40169	0.57	34099	0.49	54079	0.77
Oligodendrocytes*	34771	26703	0.77	22794	0.66	16524	0.48	27577	0.79
Excitatory Layer V	70258	50739	0.72	40762	0.58	36415	0.52	55025	0.78
Rods	24016	20243	0.84	17676	0.74	13955	0.58	20576	0.86
Excitatory Layer IV	69358	49552	0.71	39419	0.57	34892	0.5	53733	0.77
