## Supplementary material for "Leveraging mouse chromatin data for heritability enrichment informs common disease architecture and reveals cortical layer contributions to schizophrenia": Table S5

### Sheet: 2019_LDSC_phenotypes
Phenotype	Source	URL	PMID	Filename	Munge_command	Notes
ADHD	PGC	https://www.med.unc.edu/pgc/results-and-downloads	30478444	adhd_eur_jun2017.gz	~/ldsc/munge_sumstats.py --sumstats adhd_eur_jun2017.gz --out ADHD_PGC --N-cas 19099 --N-con 34194	.
Alzheimers	Centre for Cognitive Ageing and Cognitive Epidemiology	http://www.psy.ed.ac.uk/ccace/downloads/UKB_AD_sumstats_17May2018.zip	29777097	4_UK_Biobank_IGAP_17May2018	~/ldsc/munge_sumstats.py --sumstats 4_UK_Biobank_IGAP_17May2018 --merge-alleles ../../../w_hm3.snplist --out ../Alz_Marioni --N-con 314278 --N-cas 74046	.
BMI	GIANT	https://portals.broadinstitute.org/collaboration/giant/index.php/GIANT_consortium_data_files	25673413	SNP_gwas_mc_merge_nogc.tbl.uniq.gz	~/ldsc/munge_sumstats.py --sumstats SNP_gwas_mc_merge_nogc.tbl.uniq.gz --merge-alleles ../../w_hm3.snplist --out BMI-GIANT-2015 --frq Freq.Allele1.HapMapCEU	.
Epilepsy - all	ILAE	http://www.epigad.org/gwas_ilae2014/	24162737	ILAE_All_Epi_11.8.14.txt.gz	~/ldsc/munge_sumstats.py --sumstats ILAE_All_Epi_11.8.14.txt.gz --out Epilepsy_All --N-col Weight --snp MarkerName --merge-alleles ../../w_hm3.snplist	.
Epilepsy - focal	ILAE	http://www.epigad.org/gwas_ilae2014/	24162737	ILAE_Focal_5.8.14.txt.gz	~/ldsc/munge_sumstats.py --sumstats ILAE_Focal_5.8.14.txt.gz --out Epilepsy_Focal --N-col Weight --snp MarkerName --merge-alleles ../../w_hm3.snplist	.
Epilepsy - GGE	ILAE	http://www.epigad.org/gwas_ilae2014/	24162737	ILAE_GGE_5.8.14.txt.gz	~/ldsc/munge_sumstats.py --sumstats ILAE_GGE_5.8.14.txt.gz --out Epilepsy_GGE --N-col Weight --snp MarkerName --merge-alleles ../../w_hm3.snplist	.
Schizophrenia - CLOZUK	CLOZUK	http://walters.psycm.cf.ac.uk/	29483656	clozuk_pgc2.meta.sumstats.txt.gz	~/ldsc/munge_sumstats.py --out frq_SZ-CLOZUK --merge-alleles clozuk_pgc2.meta.sumstats.info9.snplist.txt.gz --frq Freq.A1 --N-con 64643 --N-cas 40675 --sumstats clozuk_pgc2.meta.sumstats.txt.gz	Munged summary statistics needed to be modified further in order to only keep SNPs with RS numbers. See scripts for information.
Height	GIANT	https://portals.broadinstitute.org/collaboration/giant/index.php/GIANT_consortium_data_files	25282103	GIANT_HEIGHT_Wood_et_al_2014_publicrelease_HapMapCeuFreq.txt.gz	~/ldsc/munge_sumstats.py --sumstats GIANT_HEIGHT_Wood_et_al_2014_publicrelease_HapMapCeuFreq.txt.gz --merge-alleles ../../w_hm3.snplist --out frq_Height-GIANT --frq Freq.Allele1.HapMapCEU	.
Insomnia	Complex Trait Genetics lab	https://ctg.cncr.nl/software/summary_statistics	30804565	Insomnia_sumstats_Jansenetal.txt.gz	~/ldsc/munge_sumstats.py --out insomnia-2018 --sumstats Insomnia_sumstats_Jansenetal.txt.gz	.
Education Years	Social Science Genetic Association Consortium	https://www.thessgac.org/data	30038396	GWAS_EA_excl23andMe.txt	~/ldsc/munge_sumstats.py --sumstats GWAS_EA_excl23andMe.txt --merge-alleles ../../w_hm3.snplist --out Intelligence-2018 --N 766345	.
MDD	PGC	https://www.med.unc.edu/pgc/results-and-downloads	29700475	MDD2018_ex23andMe.gz	python ~/ldsc/munge_sumstats.py --sumstats MDD2018_ex23andMe.gz --out MDD-2018 --daner-n	.
Bipolar-SZ vs. controls	PGC	https://www.med.unc.edu/pgc/results-and-downloads	29906448	BDSCZvsCONT.sumstats.gz	~/ldsc/munge_sumstats.py --sumstats BDSCZvsCONT.sumstats.gz --out munged_BDSCZvsCONT --daner	.
Bipolar disorder	PGC	https://www.med.unc.edu/pgc/results-and-downloads	29906448	BDvsCONT.sumstats.gz	~/ldsc/munge_sumstats.py --sumstats BDvsCONT.sumstats.gz --out munged_BDvsCONT --daner	.
Eosinophil Count	Price	https://data.broadinstitute.org/alkesgroup/UKBB/UKBB_409K/	.	blood_EOSINOPHIL_COUNT.sumstats.gz	~/ldsc/munge_sumstats.py --sumstats $sumstat_file --out munged_${sumstat_file%.sumstats.gz}	.
High Light Scatter Reticulocyte Count	Price	https://data.broadinstitute.org/alkesgroup/UKBB/UKBB_409K/	.	blood_HIGH_LIGHT_SCATTER_RETICULOCYTE_COUNT.sumstats.gz	~/ldsc/munge_sumstats.py --sumstats $sumstat_file --out munged_${sumstat_file%.sumstats.gz}	.
Lymphocyte Count	Price	https://data.broadinstitute.org/alkesgroup/UKBB/UKBB_409K/	.	blood_LYMPHOCYTE_COUNT.sumstats.gz	~/ldsc/munge_sumstats.py --sumstats $sumstat_file --out munged_${sumstat_file%.sumstats.gz}	.
Mean Sphered Cell Volume	Price	https://data.broadinstitute.org/alkesgroup/UKBB/UKBB_409K/	.	blood_MEAN_SPHERED_CELL_VOL.sumstats.gz	~/ldsc/munge_sumstats.py --sumstats $sumstat_file --out munged_${sumstat_file%.sumstats.gz}	.
Monocyte Count	Price	https://data.broadinstitute.org/alkesgroup/UKBB/UKBB_409K/	.	blood_MONOCYTE_COUNT.sumstats.gz	~/ldsc/munge_sumstats.py --sumstats $sumstat_file --out munged_${sumstat_file%.sumstats.gz}	.
Red Blood Cell Distribution Width	Price	https://data.broadinstitute.org/alkesgroup/UKBB/UKBB_409K/	.	blood_RBC_DISTRIB_WIDTH.sumstats.gz	~/ldsc/munge_sumstats.py --sumstats $sumstat_file --out munged_${sumstat_file%.sumstats.gz}	.
White Blood Cell Count	Price	https://data.broadinstitute.org/alkesgroup/UKBB/UKBB_409K/	.	blood_WHITE_COUNT.sumstats.gz	~/ldsc/munge_sumstats.py --sumstats $sumstat_file --out munged_${sumstat_file%.sumstats.gz}	.
Balding Type I	Price	https://data.broadinstitute.org/alkesgroup/UKBB/UKBB_409K/	.	body_BALDING1.sumstats.gz	~/ldsc/munge_sumstats.py --sumstats $sumstat_file --out munged_${sumstat_file%.sumstats.gz}	.
Balding Type IV	Price	https://data.broadinstitute.org/alkesgroup/UKBB/UKBB_409K/	.	body_BALDING4.sumstats.gz	~/ldsc/munge_sumstats.py --sumstats $sumstat_file --out munged_${sumstat_file%.sumstats.gz}	.
Waist-hip Ratio	Price	https://data.broadinstitute.org/alkesgroup/UKBB/UKBB_409K/	.	body_WHRadjBMIz.sumstats.gz	~/ldsc/munge_sumstats.py --sumstats $sumstat_file --out munged_${sumstat_file%.sumstats.gz}	.
Diastolic Blood Pressure	Price	https://data.broadinstitute.org/alkesgroup/UKBB/UKBB_409K/	.	bp_DIASTOLICadjMEDz.sumstats.gz	~/ldsc/munge_sumstats.py --sumstats $sumstat_file --out munged_${sumstat_file%.sumstats.gz}	.
Systolic Blood Pressure	Price	https://data.broadinstitute.org/alkesgroup/UKBB/UKBB_409K/	.	bp_SYSTOLICadjMEDz.sumstats.gz	~/ldsc/munge_sumstats.py --sumstats $sumstat_file --out munged_${sumstat_file%.sumstats.gz}	.
Smoking Status	Price	https://data.broadinstitute.org/alkesgroup/UKBB/UKBB_409K/	.	cov_SMOKING_STATUS.sumstats.gz	~/ldsc/munge_sumstats.py --sumstats $sumstat_file --out munged_${sumstat_file%.sumstats.gz}	.
Autoimmune Traits	Price	https://data.broadinstitute.org/alkesgroup/UKBB/UKBB_409K/	.	disease_AID_ALL.sumstats.gz	~/ldsc/munge_sumstats.py --sumstats $sumstat_file --out munged_${sumstat_file%.sumstats.gz}	.
Eczema	Price	https://data.broadinstitute.org/alkesgroup/UKBB/UKBB_409K/	.	disease_ALLERGY_ECZEMA_DIAGNOSED.sumstats.gz	~/ldsc/munge_sumstats.py --sumstats $sumstat_file --out munged_${sumstat_file%.sumstats.gz}	.
Asthma	Price	https://data.broadinstitute.org/alkesgroup/UKBB/UKBB_409K/	.	disease_ASTHMA_DIAGNOSED.sumstats.gz	~/ldsc/munge_sumstats.py --sumstats $sumstat_file --out munged_${sumstat_file%.sumstats.gz}	.
Cardiovascular Diseases	Price	https://data.broadinstitute.org/alkesgroup/UKBB/UKBB_409K/	.	disease_CARDIOVASCULAR.sumstats.gz	~/ldsc/munge_sumstats.py --sumstats $sumstat_file --out munged_${sumstat_file%.sumstats.gz}	.
High Cholesterol	Price	https://data.broadinstitute.org/alkesgroup/UKBB/UKBB_409K/	.	disease_HI_CHOL_SELF_REP.sumstats.gz	~/ldsc/munge_sumstats.py --sumstats $sumstat_file --out munged_${sumstat_file%.sumstats.gz}	.
Thyroid Disease	Price	https://data.broadinstitute.org/alkesgroup/UKBB/UKBB_409K/	.	disease_THYROID_ANY_SELF_REP.sumstats.gz	~/ldsc/munge_sumstats.py --sumstats $sumstat_file --out munged_${sumstat_file%.sumstats.gz}	.
Basal Metabolic Rate	Price	https://data.broadinstitute.org/alkesgroup/UKBB/UKBB_409K/	.	impedance_BASAL_METABOLIC_RATEz.sumstats.gz	~/ldsc/munge_sumstats.py --sumstats $sumstat_file --out munged_${sumstat_file%.sumstats.gz}	.
FEV1-FVC Ratio	Price	https://data.broadinstitute.org/alkesgroup/UKBB/UKBB_409K/	.	lung_FEV1FVCzSMOKE.sumstats.gz	~/ldsc/munge_sumstats.py --sumstats $sumstat_file --out munged_${sumstat_file%.sumstats.gz}	.
Forced Vital Capacity (FVC)	Price	https://data.broadinstitute.org/alkesgroup/UKBB/UKBB_409K/	.	lung_FVCzSMOKE.sumstats.gz	~/ldsc/munge_sumstats.py --sumstats $sumstat_file --out munged_${sumstat_file%.sumstats.gz}	.
Morning Person	Price	https://data.broadinstitute.org/alkesgroup/UKBB/UKBB_409K/	.	other_MORNINGPERSON.sumstats.gz	~/ldsc/munge_sumstats.py --sumstats $sumstat_file --out munged_${sumstat_file%.sumstats.gz}	.
Sunburn Occasion	Price	https://data.broadinstitute.org/alkesgroup/UKBB/UKBB_409K/	.	pigment_SUNBURN.sumstats.gz	~/ldsc/munge_sumstats.py --sumstats $sumstat_file --out munged_${sumstat_file%.sumstats.gz}	.
Female Age at First Birth	Price	https://data.broadinstitute.org/alkesgroup/UKBB/UKBB_409K/	.	repro_AgeFirstBirth_Female.sumstats.gz	~/ldsc/munge_sumstats.py --sumstats $sumstat_file --out munged_${sumstat_file%.sumstats.gz}	.
Age at Menarche	Price	https://data.broadinstitute.org/alkesgroup/UKBB/UKBB_409K/	.	repro_MENARCHE_AGE.sumstats.gz	~/ldsc/munge_sumstats.py --sumstats $sumstat_file --out munged_${sumstat_file%.sumstats.gz}	.
Age at Menopause	Price	https://data.broadinstitute.org/alkesgroup/UKBB/UKBB_409K/	.	repro_MENOPAUSE_AGE.sumstats.gz	~/ldsc/munge_sumstats.py --sumstats $sumstat_file --out munged_${sumstat_file%.sumstats.gz}	.
Number Children (Pooled)	Price	https://data.broadinstitute.org/alkesgroup/UKBB/UKBB_409K/	.	repro_NumberChildrenEverBorn_Pooled.sumstats.gz	~/ldsc/munge_sumstats.py --sumstats $sumstat_file --out munged_${sumstat_file%.sumstats.gz}	.
SZ vs. BD	PGC	https://www.med.unc.edu/pgc/results-and-downloads	29906448	SCZvsBD.sumstats.gz	~/ldsc/munge_sumstats.py --sumstats SCZvsBD.sumstats.gz --out munged_SZvsBD --daner	.
SZ vs. Cont	PGC	https://www.med.unc.edu/pgc/results-and-downloads	29906448	SCZvsCONT.sumstats.gz	~/ldsc/munge_sumstats.py --sumstats SCZvsCONT.sumstats.gz --out munged_SZvsCONT --daner	.
Neuroticism	Complex Trait Genetics lab	https://ctg.cncr.nl/software/summary_statistics	29942085	sumstats_neuroticism_ctg_format.txt.gz	~/ldsc/munge_sumstats.py --out frq_Neurot-Nagel --frq MAF_UKB --snp RSID --info INFO_UKB --sumstats sumstats_neuroticism_ctg_format.txt.gz --ignore SNP	.
Anorexia	Price	https://data.broadinstitute.org/alkesgroup/sumstats_formatted/	.	PASS_Anorexia.sumstats	.	Processed by Alkes Price's group
Autism	Price	https://data.broadinstitute.org/alkesgroup/sumstats_formatted/	.	PASS_Autism.sumstats	.	Processed by Alkes Price's group
Celiacs disease	Price	https://data.broadinstitute.org/alkesgroup/sumstats_formatted/	.	PASS_Celiac.sumstats	.	Processed by Alkes Price's group
Coronary artery disease	Price	https://data.broadinstitute.org/alkesgroup/sumstats_formatted/	.	PASS_Coronary_Artery_Disease.sumstats	.	Processed by Alkes Price's group
Crohns disease	Price	https://data.broadinstitute.org/alkesgroup/sumstats_formatted/	.	PASS_Crohns_Disease.sumstats	.	Processed by Alkes Price's group
Depressive Symptoms	Price	https://data.broadinstitute.org/alkesgroup/sumstats_formatted/	.	PASS_DS.sumstats	.	Processed by Alkes Price's group
Ever smoked	Price	https://data.broadinstitute.org/alkesgroup/sumstats_formatted/	.	PASS_Ever_Smoked.sumstats	.	Processed by Alkes Price's group
Fasting glucose	Price	https://data.broadinstitute.org/alkesgroup/sumstats_formatted/	.	PASS_Fasting_Glucose.sumstats	.	Processed by Alkes Price's group
HDL	Price	https://data.broadinstitute.org/alkesgroup/sumstats_formatted/	.	PASS_HDL.sumstats	.	Processed by Alkes Price's group
IBD	Price	https://data.broadinstitute.org/alkesgroup/sumstats_formatted/	.	PASS_IBD.sumstats	.	Processed by Alkes Price's group
LDL	Price	https://data.broadinstitute.org/alkesgroup/sumstats_formatted/	.	PASS_LDL.sumstats	.	Processed by Alkes Price's group
Lupus	Price	https://data.broadinstitute.org/alkesgroup/sumstats_formatted/	.	PASS_Lupus.sumstats	.	Processed by Alkes Price's group
Multiple sclerosis	Price	https://data.broadinstitute.org/alkesgroup/sumstats_formatted/	.	PASS_Multiple_sclerosis.sumstats	.	Processed by Alkes Price's group
Primary biliary cirrhosis	Price	https://data.broadinstitute.org/alkesgroup/sumstats_formatted/	.	PASS_Primary_biliary_cirrhosis.sumstats	.	Processed by Alkes Price's group
Rheumatoid arthritis	Price	https://data.broadinstitute.org/alkesgroup/sumstats_formatted/	.	PASS_Rheumatoid_Arthritis.sumstats	.	Processed by Alkes Price's group
Subject well being	Price	https://data.broadinstitute.org/alkesgroup/sumstats_formatted/	.	PASS_SWB.sumstats	.	Processed by Alkes Price's group
Triglycerides	Price	https://data.broadinstitute.org/alkesgroup/sumstats_formatted/	.	PASS_Triglycerides.sumstats	.	Processed by Alkes Price's group
Type 1 Diabetes	Price	https://data.broadinstitute.org/alkesgroup/sumstats_formatted/	.	PASS_Type_1_Diabetes.sumstats	.	Processed by Alkes Price's group
Type 2 Diabetes	Price	https://data.broadinstitute.org/alkesgroup/sumstats_formatted/	.	PASS_Type_2_Diabetes.sumstats	.	Processed by Alkes Price's group
Ulcerative colitis	Price	https://data.broadinstitute.org/alkesgroup/sumstats_formatted/	.	PASS_Ulcerative_Colitis.sumstats	.	Processed by Alkes Price's group
