## Supplementary material for "Leveraging mouse chromatin data for heritability enrichment informs common disease architecture and reveals cortical layer contributions to schizophrenia": Table S7

### Sheet: Table.S7_finemap.overlap.summar
lead.snp	total.snps	> 0.1	> 0.5	> 0.9	overlap.ten.enrich	overlap.fifty.enrich	overlap.ninety.enrich
rs10083370	579	1	0	0	1	0	0
rs10148671	265	4	0	0	0	0	0
rs10156310	236	0	0	0	0	0	0
rs10196799	452	5	0	0	1	0	0
rs1042992	72	6	0	0	0	0	0
rs10520163	447	2	0	0	1	0	0
rs10650434	859	6	0	0	1	0	0
rs10783624	548	1	0	0	0	0	0
rs10803138	363	9	1	0	5	1	0
rs1080500	953	5	0	0	5	0	0
rs10985817	164	2	0	0	2	0	0
rs111294930	1303	5	0	0	0	0	0
rs11165867	263	2	0	0	0	0	0
rs1120004	382	11	0	0	0	0	0
rs11409090	690	2	0	0	2	0	0
rs11646127	329	2	0	0	2	0	0
rs11685299	337	2	0	0	0	0	0
rs11783093	162	8	0	0	0	0	0
rs1191551	211	4	0	0	0	0	0
rs11993663	1467	14	0	0	11	0	0
rs12009217	123	0	0	0	0	0	0
rs12129573	1348	0	0	0	0	0	0
rs12129719	420	0	0	0	0	0	0
rs12148337	231	5	0	0	0	0	0
rs12293670	116	12	0	0	10	0	0
rs12416331	497	5	0	0	1	0	0
rs12447542	39	8	1	0	1	0	0
rs12498839	57	7	1	1	1	0	0
rs12522290	259	13	1	1	0	0	0
rs12704290	417	9	0	0	1	0	0
rs12705761	442	0	0	0	0	0	0
rs12712510	431	1	0	0	0	0	0
rs12823424	80	12	0	0	2	0	0
rs12898315	222	2	0	0	0	0	0
rs12908161	648	0	0	0	0	0	0
rs12991836	55	8	1	0	2	0	0
rs13107325	142	4	1	0	0	0	0
rs13121251	945	3	0	0	1	0	0
rs13169274	208	10	1	0	9	1	0
rs1319017	302	3	0	0	0	0	0
rs1339227	298	9	0	0	4	0	0
rs1347692	179	14	1	0	7	0	0
rs1353545	103	7	0	0	1	0	0
rs139425113	226	4	0	0	2	0	0
rs140505938	729	3	0	0	2	0	0
rs14403	359	9	0	0	3	0	0
rs144158419	270	12	1	1	8	0	0
rs1451488	558	3	0	0	0	0	0
rs146678232	675	1	0	0	0	0	0
rs1473594	885	40	0	0	3	0	0
rs147922658	252	6	0	0	0	0	0
rs150437760	457	4	0	0	1	0	0
rs16867576	62	8	0	0	0	0	0
rs16902086	1919	1	0	0	0	0	0
rs17465671	299	0	0	0	0	0	0
rs17514846	75	2	2	0	2	2	0
rs1765142	559	0	0	0	0	0	0
rs1789595	46	7	0	0	1	0	0
rs1899543	389	0	0	0	0	0	0
rs1975802	1014	173	0	0	17	0	0
rs198160	61	2	2	0	0	0	0
rs199687649	190	8	0	0	0	0	0
rs200626410	291	6	3	2	0	0	0
rs2007044	144	8	0	0	6	0	0
rs2053079	159	5	2	1	0	0	0
rs2077586	26	6	0	0	3	0	0
rs211829	347	3	0	0	0	0	0
rs215411	318	2	0	0	0	0	0
rs2161711	266	9	0	0	2	0	0
rs217287	591	3	0	0	1	0	0
rs2332700	203	4	1	1	0	0	0
rs2410572	269	11	0	0	5	0	0
rs2514218	174	5	1	0	2	0	0
rs254782	285	13	2	0	1	0	0
rs2565065	224	3	0	0	2	0	0
rs2660304	602	9	1	1	1	0	0
rs281299	366	3	0	0	2	0	0
rs28374258	563	2	0	0	0	0	0
rs2851447	692	5	2	2	1	0	0
rs28758902	294	9	0	0	4	0	0
rs2905432	565	2	1	0	1	0	0
rs2910032	396	2	1	0	1	0	0
rs2917569	104	2	0	0	0	0	0
rs2949006	512	11	2	1	4	0	0
rs2970610	667	7	1	0	3	0	0
rs312477	250	4	0	0	2	0	0
rs324015	122	6	1	0	4	0	0
rs34179565	220	0	0	0	0	0	0
rs34269918	348	9	0	0	2	0	0
rs34719143	195	14	0	0	5	0	0
rs34796896	365	3	1	1	1	0	0
rs35346733	268	3	0	0	2	0	0
rs35604463	119	10	0	0	6	0	0
rs35736453	56	7	0	0	1	0	0
rs35774874	304	4	2	1	1	0	0
rs36043959	605	2	0	0	0	0	0
rs36104021	171	4	0	0	0	0	0
rs3735025	170	1	0	0	1	0	0
rs3743078	505	1	0	0	0	0	0
rs4144797	395	13	2	2	9	1	1
rs4240748	117	6	0	0	0	0	0
rs42945	340	33	0	0	5	0	0
rs4470825	601	4	0	0	0	0	0
rs4523180	70	3	0	0	0	0	0
rs4648845	80	3	1	0	1	1	0
rs4650963	228	8	0	0	3	0	0
rs4766428	432	2	1	0	1	0	0
rs4820386	120	7	1	0	1	1	0
rs489939	519	1	0	0	1	0	0
rs4925114	600	2	0	0	2	0	0
rs4936215	88	14	0	0	11	0	0
rs4936277	58	12	1	0	0	0	0
rs4976967	199	8	0	0	2	0	0
rs55669358	642	3	2	1	0	0	0
rs55672338	210	8	1	0	1	0	0
rs55770408	431	1	0	0	0	0	0
rs56145559	656	1	0	0	0	0	0
rs56282503	50	6	0	0	4	0	0
rs56775891	56	8	0	0	0	0	0
rs56807175	80	5	0	0	0	0	0
rs5757730	171	5	0	0	4	0	0
rs5795787	177	1	0	0	1	0	0
rs58033671	271	8	0	0	1	0	0
rs5825114	159	8	0	0	4	0	0
rs58950470	373	4	0	0	2	0	0
rs6002655	638	5	0	0	2	0	0
rs6035706	54	3	0	0	0	0	0
rs6065094	268	5	1	0	4	0	0
rs61937595	177	2	1	0	0	0	0
rs62334820	122	9	0	0	3	0	0
rs62606711	7	3	1	0	0	0	0
rs634940	225	2	0	0	0	0	0
rs6434928	741	2	0	0	0	0	0
rs6678676	317	4	1	0	1	0	0
rs66791238	233	11	1	0	6	0	0
rs6680011	196	1	0	0	0	0	0
rs66885728	130	5	0	0	4	0	0
rs6694545	164	8	0	0	0	0	0
rs6701877	1187	0	0	0	0	0	0
rs67439964	201	6	0	0	1	0	0
rs6800435	134	12	0	0	1	0	0
rs7010876	757	2	1	1	0	0	0
rs704373	299	2	0	0	0	0	0
rs7099380	90	2	1	0	1	1	0
rs7129727	529	4	0	0	0	0	0
rs7191183	301	1	0	0	0	0	0
rs7216638	475	3	0	0	1	0	0
rs7225476	836	4	0	0	2	0	0
rs72342102	139	5	0	0	0	0	0
rs72769124	114	3	0	0	0	0	0
rs72986630	11	1	1	1	0	0	0
rs7432375	1281	5	1	0	1	0	0
rs7476192	806	1	1	0	0	0	0
rs7499750	403	9	0	0	0	0	0
rs7508148	149	5	0	0	3	0	0
rs75575209	342	11	2	2	1	0	0
rs7596038	556	5	2	1	0	0	0
rs75968099	573	4	1	0	2	0	0
rs760608	124	1	0	0	1	0	0
rs7632921	336	5	0	0	4	0	0
rs76432012	29	4	1	0	0	0	0
rs77011057	161	13	2	1	0	0	0
rs7701440	752	5	3	2	1	1	0
rs77853293	1227	390	9	0	8	0	0
rs7789569	509	4	1	1	2	0	0
rs7801375	164	3	1	1	1	0	0
rs783540	415	6	3	3	0	0	0
rs7893279	283	12	0	0	2	0	0
rs79212538	150	7	0	0	3	0	0
rs7951870	670	6	0	0	3	0	0
rs79926379	182	9	1	1	5	0	0
rs80020004	203	3	0	0	0	0	0
rs893949	69	3	1	0	1	1	0
rs9545047	526	1	0	0	1	0	0
rs9607782	1113	10	1	0	1	0	0
rs9611177	218	5	1	0	1	0	0
rs9881798	419	2	0	0	2	0	0
