## Supplementary material for "Leveraging mouse chromatin data for heritability enrichment informs common disease architecture and reveals cortical layer contributions to schizophrenia": Table S9

### Sheet: Table.S9_finemap-causal-overlap
id	chr	pos	rsid	A1	A2	Zscore	lead.snp	r.squared	#NAME?	PIP_null	PIP_anno	Rods	Oligodendrocyte_sc	Neun_neg	Midbrain_DA	Microglia_sc	Microglia	Inhibitory_VIP	Inhibitory_sc	Inhibitory_PV	Inhibitory_MSN_sc	Inhibitory_Gad2	Forebrain_DA	Excitatory_Layer_VI_sc	Excitatory_Layer_VI	Excitatory_Layer_V	Excitatory_Layers_II-V_sc	Excitatory_Layers_II-III	Excitatory_Layer_IV	Excitatory_DG_sc	Excitatory_Camk2a	Cones_green	Cones_blue	CD8_T-cells_mouse	CD8_T-cells_human	CD4_T-cells_mouse	CD4_T-cells_human	Astrocytes_sc	all.sum	enrich.sum
rs10083370:104314182:G:A	chr14	104314182	rs10083370	A	G	-7.57903	rs10083370	1	13.4634	0.099319	0.218069	1	1	1	1	1	1	0	1	1	1	1	1	0	1	1	0	1	1	1	0	1	1	1	1	1	1	1	23	10
rs10108725:4191202:C:T	chr8	4191202	rs10108725	T	C	5.40634	rs139425113	0.786966	7.19179	0.0470492	0.110165	0	0	0	0	0	0	0	0	0	0	0	0	1	0	0	0	0	0	0	0	0	0	0	0	0	0	0	1	1
rs10108772:4178791:G:A	chr8	4178791	rs10108772	A	G	5.69507	rs139425113	0.982837	7.91009	0.0836722	0.185985	0	0	0	0	0	0	0	0	0	0	0	0	0	0	1	0	1	0	0	0	0	0	0	0	0	0	0	2	2
rs10110600:18444535:T:C	chr8	18444535	rs10110600	C	T	1.14002	rs2410572	0.116183	0.594483	0.0532348	0.119087	0	0	1	0	0	0	0	0	0	0	0	0	0	0	1	0	1	1	0	0	0	0	0	0	0	0	0	4	3
rs10150710:99719680:T:C	chr14	99719680	rs10150710	C	T	-5.19684	rs35604463	0.463045	6.69037	0.0701058	0.133722	0	0	0	0	0	0	0	1	0	0	0	0	0	1	0	0	0	0	0	0	0	0	0	0	1	0	0	3	2
rs10445411:19265797:C:T	chr17	19265797	rs10445411	T	C	5.25895	rs66885728	0.267138	6.83863	0.0483702	0.10302	1	0	0	1	1	1	1	0	1	0	1	1	1	1	1	0	1	1	1	0	1	1	1	1	1	1	1	21	9
rs10503387:9150525:C:T	chr8	9150525	rs10503387	T	C	0.619839	rs11993663	0.159685	0.271484	0.0642054	0.141234	0	0	0	0	0	0	0	0	0	0	0	0	0	1	0	0	0	0	0	0	0	0	0	0	0	0	0	1	1
rs1053612:67423939:A:G	chr16	67423939	rs1053612	G	A	2.54046	rs1975802	0.197432	1.95468	0.139747	0.0375366	0	0	0	0	0	0	0	0	0	0	0	0	0	0	0	0	0	0	0	0	0	0	0	0	0	0	1	1	1
rs10789944:113345406:C:A	chr11	113345406	rs10789944	A	C	-0.379396	rs2514218	0.104982	0.153477	0.050712	0.116751	0	0	0	0	0	0	0	0	0	0	1	1	0	0	0	0	0	0	0	0	0	0	0	0	0	0	0	2	1
rs10803143:243615589:C:T	chr1	243615589	rs10803143	T	C	-4.90385	rs10803138	0.193427	6.03433	0.0692704	0.109437	0	0	0	0	0	0	0	0	0	0	0	0	0	0	0	0	1	0	0	0	0	0	0	0	0	0	0	1	1
rs10803143:243615589:C:T	chr1	243615589	rs10803143	T	C	-4.90385	rs14403	0.225084	6.03433	0.131878	0.293043	0	0	0	0	0	0	0	0	0	0	0	0	0	0	0	0	1	0	0	0	0	0	0	0	0	0	0	1	1
rs10838596:46336995:G:A	chr11	46336995	rs10838596	A	G	6.09945	rs7951870	0.374022	8.97469	0.0497496	0.107667	0	0	0	1	0	1	0	0	0	0	1	1	0	1	0	0	0	0	0	0	0	0	1	0	1	0	0	7	2
rs10849900:110974890:T:C	chr12	110974890	rs10849900	C	T	6.30277	rs4766428	0.525884	9.53611	0.0578572	0.129533	0	0	0	0	0	0	0	0	0	0	0	0	0	0	0	0	0	0	0	0	0	0	0	0	0	0	1	1	1
rs10894586:132446994:C:T	chr11	132446994	rs10894586	T	C	-1.29539	rs5795787	0.404171	0.711304	0.0454192	0.104064	0	0	0	0	0	0	0	0	0	0	0	0	0	0	0	1	0	0	0	0	0	0	0	0	0	0	0	1	1
rs10927025:243639218:C:T	chr1	243639218	rs10927025	T	C	5.30131	rs10803138	0.133274	6.9393	0.250983	0.326181	0	0	0	0	0	0	0	0	0	0	0	0	0	0	0	0	0	0	1	0	0	0	0	0	0	0	1	2	2
rs10985817:101071090:T:C	chr9	101071090	rs10985817	C	T	6.10573	rs10985817	1	8.9914	0.0890264	0.184876	0	0	0	0	0	0	0	0	0	0	0	0	0	0	0	0	0	0	1	0	0	0	0	0	0	0	0	1	1
rs10985819:101071192:C:T	chr9	101071192	rs10985819	T	C	6.04459	rs10985817	1	8.82391	0.0674442	0.146093	0	0	0	0	0	0	0	0	0	0	0	0	0	0	0	0	0	0	1	0	0	0	0	0	0	0	0	1	1
rs11062170:2348844:G:C	chr12	2348844	rs11062170	C	G	8.7656	rs2007044	0.786078	17.7282	0.055219	0.116652	0	0	0	0	0	0	0	0	0	0	0	0	0	0	0	0	0	1	0	0	0	0	0	0	0	0	0	1	1
rs11075673:68404425:G:A	chr16	68404425	rs11075673	A	G	-2.60233	rs1975802	0.128818	2.03152	0.210188	0.040371	0	0	0	0	0	0	0	0	0	0	0	0	0	0	0	0	0	0	0	0	0	0	0	0	0	0	1	1	1
rs11210892:44100084:G:A	chr1	44100084	rs11210892	A	G	-6.74486	rs2970610	1	10.8069	0.114323	0.17254	0	0	0	0	0	0	0	0	0	0	0	0	0	1	1	0	1	1	0	0	0	0	0	0	0	0	0	4	4
rs11223628:133800775:G:A	chr11	133800775	rs11223628	A	G	0.355084	rs4936215	0.114035	0.141343	0.0884356	0.108207	0	0	0	0	0	0	0	0	0	0	0	0	0	1	1	0	0	0	0	0	0	0	0	0	0	0	0	2	2
rs11223651:133841034:C:T	chr11	133841034	rs11223651	T	C	-7.48789	rs4936215	0.909003	13.1543	0.0649004	0.112496	0	0	0	0	0	0	0	0	0	1	0	0	0	0	0	0	0	0	0	0	0	0	0	0	0	0	0	1	1
rs11242430:137822866:C:A	chr5	137822866	rs11242430	A	C	4.22956	rs13169274	0.424764	4.63078	0.0530674	0.122624	0	0	0	0	0	0	0	0	0	0	0	0	1	1	1	1	0	1	0	1	0	0	0	0	0	0	0	6	6
rs113637895:19266195:A:C	chr17	19266195	rs113637895	C	A	-3.73477	rs66885728	0.105713	3.72584	0.0484404	0.114804	1	1	1	1	1	1	1	1	1	1	1	1	0	1	1	1	1	1	0	0	1	1	1	1	1	1	0	23	9
rs11399333:124610011:C:CG	chr11	124610011	rs11399333	CG	C	-6.10911	rs12293670	0.689379	9.07484	0.104915	0.157875	0	0	0	1	0	0	1	0	1	1	0	1	1	1	1	1	1	1	1	1	0	0	1	1	1	1	0	17	10
rs11420164:170198392:A:AT	chr4	170198392	rs11420164	AT	A	5.27831	rs10520163	0.239138	6.82246	0.0738198	0.178888	0	0	0	0	0	0	0	0	0	0	1	0	0	0	0	0	0	0	0	0	0	0	0	0	0	0	0	1	1
rs115124771:144106040:T:G	chr4	144106040	rs115124771	G	T	0.56073	rs13121251	0.142341	0.240408	0.063419	0.136153	1	1	1	1	1	1	1	1	1	1	1	1	1	1	1	1	1	1	1	1	0	1	1	1	1	1	1	26	13
rs115305711:151437972:G:A	chr5	151437972	rs115305711	A	G	4.46106	rs79212538	0.138575	5.08831	0.101441	0.218956	0	0	0	0	0	0	0	0	0	0	0	0	0	0	0	0	0	0	0	0	1	0	0	0	0	0	1	2	1
rs11535254:131547236:A:G	chr7	131547236	rs11535254	G	A	-5.49413	rs7801375	0.68632	7.39903	0.0430088	0.105911	0	0	0	0	0	0	0	0	1	0	0	0	0	0	0	0	0	0	0	0	0	0	0	0	0	0	0	1	1
rs11542821:67984589:A:G	chr16	67984589	rs11542821	G	A	3.44948	rs1975802	0.175276	3.25026	0.0100208	0.216696	0	0	0	0	0	0	0	1	0	0	0	0	0	0	0	0	0	0	0	0	0	0	0	0	0	0	0	1	1
rs11552322:67424412:T:A	chr16	67424412	rs11552322	A	T	3.00278	rs1975802	0.139475	2.56864	0.180198	0.0400018	0	1	0	0	0	0	0	0	0	0	0	0	0	0	0	1	0	0	0	0	0	0	0	0	0	0	0	2	1
rs11604175:124619407:C:T	chr11	124619407	rs11604175	T	C	-6.28918	rs12293670	0.580052	9.50446	0.0536908	0.105779	0	0	0	0	0	0	0	1	0	0	0	0	0	0	0	1	1	1	0	1	0	0	0	0	0	0	0	5	5
rs11624408:99712945:A:G	chr14	99712945	rs11624408	G	A	-5.61648	rs35604463	0.980061	7.71897	0.0603532	0.104251	0	0	0	0	0	0	0	0	0	0	0	0	0	1	0	0	0	0	0	0	0	0	1	0	0	0	0	2	1
rs11649804:17696755:C:A	chr17	17696755	rs11649804	A	C	5.06949	rs4925114	0.686054	6.39903	0.0491502	0.118373	0	0	0	0	1	0	0	0	0	0	0	0	0	0	0	0	1	0	0	0	0	0	1	0	1	0	1	5	2
rs116580887:68299502:G:A	chr16	68299502	rs116580887	A	G	3.43609	rs1975802	0.149938	3.22915	0.210323	0.0458434	0	0	0	0	0	0	0	0	0	0	1	0	0	0	0	0	1	0	0	0	0	0	0	0	0	0	0	2	2
rs11658698:78518327:C:T	chr17	78518327	rs11658698	T	C	4.38754	rs7225476	0.333408	4.9393	0.0612522	0.141088	0	1	1	1	0	0	0	0	0	0	1	0	0	0	0	0	0	1	0	0	0	0	0	0	0	0	1	6	3
rs11719464:53261677:T:C	chr3	53261677	rs11719464	C	T	5.29471	rs1080500	0.145226	6.92445	0.0680646	0.138726	0	0	0	0	0	0	0	0	0	0	0	0	0	0	0	0	0	0	0	0	0	0	0	0	0	0	1	1	1
rs117444844:67691258:C:T	chr16	67691258	rs117444844	T	C	3.28074	rs1975802	0.149938	3	0.139708	0.042288	0	0	0	0	0	0	0	0	0	1	0	0	0	0	0	0	0	0	0	0	0	0	0	0	0	0	0	1	1
rs11747974:137942510:G:A	chr5	137942510	rs11747974	A	G	3.88556	rs13169274	0.156561	3.9914	0.0497802	0.117946	0	0	1	1	0	0	0	0	0	0	0	0	0	0	0	0	1	0	1	0	0	0	0	0	0	0	0	4	2
rs117696061:67484841:T:C	chr16	67484841	rs117696061	C	T	3.08471	rs1975802	0.128676	2.69897	0.140747	0.0905274	0	0	0	0	0	0	0	1	0	0	0	0	0	1	0	0	1	0	0	1	0	0	0	0	0	0	0	4	4
rs11784814:18434453:C:G	chr8	18434453	rs11784814	G	C	-1.53101	rs2410572	0.100683	0.901356	0.0445142	0.103589	0	0	1	0	0	0	0	1	0	0	0	0	0	0	0	1	0	0	0	0	0	0	0	0	0	0	0	3	2
rs11784815:18434465:C:A	chr8	18434465	rs11784815	A	C	-1.51029	rs2410572	0.100683	0.88306	0.0444582	0.104057	0	0	1	0	0	0	0	1	0	0	0	0	0	0	0	1	0	0	0	0	0	0	0	0	0	0	0	3	2
rs11787370:10030902:G:T	chr8	10030902	rs11787370	T	G	5.25271	rs11993663	0.935664	6.82391	0.0925914	0.164635	0	0	0	0	0	0	0	0	0	0	0	0	1	1	0	0	0	0	0	0	0	0	0	0	0	0	0	2	2
rs11857340:40572192:T:C	chr15	40572192	rs11857340	C	T	5.25302	rs56282503	0.642609	6.82391	0.0943388	0.148969	0	0	0	0	0	0	0	1	0	0	0	0	0	0	1	0	1	0	0	0	0	0	1	0	0	0	0	4	3
rs11862968:68414975:C:G	chr16	68414975	rs11862968	G	C	4.59918	rs1975802	0.379143	5.37161	0.190888	0.298988	0	0	0	0	0	0	0	0	0	0	0	0	0	0	0	1	1	1	1	1	0	0	0	0	0	0	0	5	5
rs11956240:137840293:C:T	chr5	137840293	rs11956240	T	C	6.15377	rs13169274	1	9.1209	0.097176	0.177443	0	0	0	0	0	0	0	0	0	0	0	0	1	0	0	0	0	0	0	0	0	0	0	0	0	0	0	1	1
rs12031361:177235117:G:A	chr1	177235117	rs12031361	A	G	-5.16204	rs4650963	0.131436	6.6216	0.0718142	0.144329	0	0	0	0	0	0	0	0	0	1	0	0	0	0	0	0	0	0	0	0	0	0	0	0	0	0	0	1	1
rs12035042:243583899:T:G	chr1	243583899	rs12035042	G	T	-0.0292939	rs14403	0.141304	0.0101054	0.0634926	0.153784	0	0	0	0	0	0	0	0	0	1	0	0	0	0	0	0	0	1	0	0	0	0	1	0	1	0	0	4	2
rs12293670:124612932:A:G	chr11	124612932	rs12293670	G	A	-7.96588	rs12293670	1	14.7696	0.247209	0.242263	0	0	0	0	0	0	0	0	0	0	0	0	0	0	0	1	0	0	1	0	0	0	0	0	0	0	0	2	2
rs12327270:53168073:A:G	chr18	53168073	rs12327270	G	A	6.04711	rs79926379	0.360007	8.82974	0.0521792	0.116021	0	0	0	0	0	0	0	0	0	1	0	0	0	0	0	0	0	0	0	0	0	0	0	0	0	0	0	1	1
rs12493035:16876255:A:G	chr3	16876255	rs12493035	G	A	5.41858	rs9881798	0.82164	7.22185	0.0555826	0.126319	0	0	0	0	0	0	0	0	0	0	0	0	0	1	0	0	0	0	0	0	0	0	0	0	0	0	0	1	1
rs12498839:176731401:G:A	chr4	176731401	rs12498839	A	G	6.47188	rs12498839	1	10.0146	0.118132	0.246082	0	0	0	0	0	0	0	0	0	0	0	0	1	1	0	0	0	0	1	0	0	0	0	0	0	0	0	3	3
rs12613195:185489221:C:G	chr2	185489221	rs12613195	G	C	-5.6636	rs10196799	0.382698	7.82391	0.0632092	0.14695	0	0	0	0	0	0	0	1	0	0	0	0	0	0	0	0	0	0	0	1	0	0	0	0	0	0	0	2	2
rs12618905:200194977:C:T	chr2	200194977	rs12618905	T	C	5.86696	rs34719143	0.434012	8.35262	0.0458328	0.104893	0	0	0	0	0	0	0	0	0	0	0	0	0	1	0	0	0	0	0	0	0	0	0	0	0	0	0	1	1
rs12713779:73167550:T:G	chr2	73167550	rs12713779	G	T	-4.98403	rs2077586	0.734946	6.20482	0.0462246	0.100701	0	0	0	0	0	0	0	0	0	0	0	0	1	0	0	0	0	0	0	0	0	0	0	0	0	0	0	1	1
rs12719514:137823245:T:C	chr5	137823245	rs12719514	C	T	2.60462	rs13169274	0.465596	2.03621	0.102497	0.137231	0	0	0	0	0	0	0	0	0	0	0	0	1	0	0	0	0	0	0	0	0	0	0	0	0	0	0	1	1
rs12748751:243640881:A:G	chr1	243640881	rs12748751	G	A	5.34067	rs10803138	0.11671	7.03198	0.417515	0.51377	0	0	0	0	0	0	0	0	0	0	0	0	0	0	0	0	0	0	1	0	0	0	0	0	0	0	0	1	1
rs12807809:124606285:T:C	chr11	124606285	rs12807809	C	T	-5.75636	rs12293670	0.326193	8.06399	0.0703418	0.115103	0	0	0	0	0	0	0	0	0	1	0	0	0	1	1	0	0	0	0	0	0	0	0	0	0	0	0	3	3
rs12963873:53215142:T:A	chr18	53215142	rs12963873	A	T	-6.50064	rs144158419	0.113426	10.1018	0.0642484	0.112075	0	0	0	0	0	0	0	0	0	0	0	0	0	1	0	0	0	0	0	0	0	0	0	0	0	0	0	1	1
rs12969453:52751708:A:G	chr18	52751708	rs12969453	G	A	-7.4453	rs5825114	1	13.0079	0.0954462	0.174608	0	0	0	0	0	0	0	0	0	0	0	0	0	0	0	0	0	0	1	0	0	0	0	0	0	0	0	1	1
rs13004353:201313988:T:C	chr2	201313988	rs13004353	C	T	6.09337	rs1347692	0.287777	8.95468	0.185683	0.323743	0	0	0	0	0	0	0	0	1	0	0	0	0	0	0	0	0	0	0	0	0	0	0	0	0	0	0	1	1
rs13009259:145161902:A:G	chr2	145161902	rs13009259	G	A	-4.75809	rs12991836	0.108348	5.71444	0.0486176	0.115526	0	0	0	0	0	0	1	0	0	0	1	0	1	0	0	0	0	0	0	0	0	0	0	0	0	0	0	3	2
rs13164092:137840860:A:G	chr5	137840860	rs13164092	G	A	6.12964	rs13169274	1	9.05552	0.082114	0.161554	0	0	0	0	0	0	0	1	0	1	1	0	1	1	1	1	1	1	0	1	0	0	0	0	0	0	1	11	11
rs13186842:137823203:T:C	chr5	137823203	rs13186842	C	T	2.38323	rs13169274	0.454569	1.76447	0.220565	0.27618	0	0	0	0	0	0	0	0	0	0	0	0	1	0	1	0	0	1	0	0	0	0	0	0	0	0	0	3	3
rs13189140:49721346:A:T	chr5	49721346	rs13189140	T	A	2.20843	rs77853293	0.15539	1.56543	0.177946	0.0003758	0	0	0	0	0	0	0	0	0	0	0	0	0	0	0	1	0	0	0	1	0	0	0	0	0	0	0	2	2
rs13254942:10257678:T:C	chr8	10257678	rs13254942	C	T	4.54126	rs11993663	0.133014	5.25181	0.0569374	0.10266	0	0	0	0	0	0	0	0	0	0	0	0	0	1	0	0	0	0	0	0	0	0	0	0	0	0	0	1	1
rs13275453:10060253:A:T	chr8	10060253	rs13275453	T	A	-4.61112	rs11993663	0.229745	5.40012	0.0664644	0.158295	0	0	0	0	0	0	0	0	0	0	0	0	0	0	0	0	0	0	1	0	0	0	0	0	0	0	0	1	1
rs13334205:67581883:A:G	chr16	67581883	rs13334205	G	A	3.17086	rs1975802	0.43667	2.82391	0.179267	0.209699	0	0	0	0	0	0	0	0	0	0	0	0	0	0	0	0	0	0	1	0	0	0	1	0	1	1	0	4	1
rs134892:42675960:TG:T	chr22	42675960	rs134892	T	TG	7.03142	rs6002655	0.726675	11.6586	0.0511716	0.119104	0	0	0	0	0	0	0	1	0	1	0	0	0	1	0	0	0	0	0	0	0	0	0	0	0	0	0	3	3
rs136844:40049149:A:G	chr22	40049149	rs136844	G	A	6.33874	rs4820386	0.100942	9.63451	0.484452	0.711584	0	0	0	0	0	0	0	0	0	0	0	0	0	0	0	0	1	1	1	0	0	0	0	0	0	0	0	3	3
rs136844:40049149:A:G	chr22	40049149	rs136844	G	A	6.33874	rs5757730	0.178698	9.63451	0.192209	0.371983	0	0	0	0	0	0	0	0	0	0	0	0	0	0	0	0	1	1	1	0	0	0	0	0	0	0	0	3	3
rs1371832:53082236:C:T	chr18	53082236	rs1371832	T	C	6.67583	rs79926379	0.718936	10.6091	0.0703252	0.121827	0	1	0	0	0	0	0	0	0	0	0	0	0	0	1	0	1	1	0	0	0	0	0	0	0	0	0	4	3
rs1374356:200201571:C:T	chr2	200201571	rs1374356	T	C	5.84515	rs34719143	0.446508	8.29499	0.0483702	0.107014	0	0	0	0	0	0	0	0	0	0	0	0	1	0	0	1	0	0	0	0	0	0	0	0	0	0	0	2	2
rs1374357:200201605:A:G	chr2	200201605	rs1374357	G	A	5.84515	rs34719143	0.446508	8.29585	0.0459832	0.107399	0	0	0	0	0	0	0	0	0	0	0	0	1	0	0	1	0	0	0	0	0	0	0	0	0	0	0	2	2
rs138992374:53542763:CT:C	chr18	53542763	rs138992374	C	CT	-7.03746	rs144158419	0.94882	11.6863	0.0541506	0.116201	0	0	0	0	0	0	0	0	1	0	0	0	0	0	0	0	0	0	0	0	0	0	0	0	0	0	0	1	1
rs1405238:99733954:C:T	chr14	99733954	rs1405238	T	C	5.43865	rs35604463	0.135575	7.27003	0.295818	0.414218	0	0	0	0	0	0	0	0	0	0	0	0	1	0	0	0	0	0	0	0	0	0	1	0	1	0	0	3	1
rs1416546:73121906:A:G	chr6	73121906	rs1416546	G	A	4.86483	rs1339227	0.274517	5.9393	0.0592966	0.13144	0	0	1	1	0	0	1	0	1	0	1	1	0	1	1	1	1	0	0	1	0	0	0	1	0	1	0	13	7
rs141893693:201179230:ACTGCT:A	chr2	201179230	rs141893693	A	ACTGCT	3.87494	rs1347692	0.110892	3.98674	0.0625186	0.113871	0	0	0	0	0	0	0	1	1	0	0	0	0	0	0	0	1	0	0	0	0	0	0	0	0	0	0	3	3
rs142094124:150507233:G:A	chr1	150507233	rs142094124	A	G	-6.08034	rs140505938	0.279506	8.92082	0.105329	0.208651	0	0	0	0	0	0	0	0	0	0	0	0	0	0	0	0	0	0	1	0	0	0	0	0	0	0	0	1	1
rs142359784:67386135:C:T	chr16	67386135	rs142359784	T	C	2.97304	rs1975802	0.128539	2.5376	0.0083076	0.210045	0	0	0	0	0	0	0	0	0	0	0	0	0	0	0	0	0	0	0	0	0	0	0	0	0	0	1	1	1
rs142589069:124609567:CCTCCTT:C	chr11	124609567	rs142589069	C	CCTCCTT	-4.46772	rs12293670	0.146877	5.08397	0.0645506	0.121543	0	0	1	1	0	0	1	1	1	1	0	1	1	1	1	1	1	1	1	1	0	0	1	1	1	1	0	19	11
rs143170706:57483524:C:CCGGGGTCCTGGAGAAGG	chr12	57483524	rs143170706	CCGGGGTCCTGGAGAAGG	C	6.23116	rs324015	0.657209	9.26704	0.088879	0.137813	0	0	0	0	0	0	0	0	0	0	1	0	0	1	1	1	0	0	1	0	0	0	1	0	1	0	0	7	5
rs145237336:123755970:G:A	chr12	123755970	rs145237336	A	G	3.0677	rs2851447	0.111176	2.65758	0.0056948	0.101931	1	1	0	0	0	1	0	0	0	1	1	0	0	1	1	1	1	1	0	0	1	1	0	1	1	1	0	15	7
rs1467028:19174874:T:C	chr17	19174874	rs1467028	C	T	-5.38194	rs66885728	0.306907	7.12494	0.0610186	0.130362	0	0	0	0	0	0	0	0	0	0	0	0	0	1	0	0	0	0	0	0	0	0	0	0	0	0	0	1	1
rs149011565:53253423:C:G	chr18	53253423	rs149011565	G	C	3.72945	rs28758902	0.463609	3.7167	0.0614326	0.181624	0	0	0	0	0	0	0	0	0	0	1	0	0	1	1	0	0	1	1	0	0	0	0	0	0	0	1	6	6
rs1540840:99733384:G:C	chr14	99733384	rs1540840	C	G	-5.56087	rs35604463	0.259229	7.56384	0.132297	0.18658	0	0	0	0	0	0	0	0	0	0	0	0	0	1	0	0	0	0	0	0	0	0	0	0	0	0	0	1	1
rs1559677:47738063:A:G	chr15	47738063	rs1559677	G	A	4.76404	rs281299	0.202834	5.72125	0.0693964	0.157964	0	0	0	0	0	0	0	0	0	0	0	0	0	0	0	0	0	0	1	0	0	0	0	0	0	0	0	1	1
rs1565231:18413457:A:G	chr8	18413457	rs1565231	G	A	-5.42128	rs2410572	0.811328	7.22185	0.104834	0.212487	0	0	0	0	0	0	1	0	0	0	0	0	1	0	0	0	0	0	0	0	0	0	1	0	1	0	0	4	1
rs1572208:73171594:T:C	chr6	73171594	rs1572208	C	T	4.76943	rs1339227	0.320456	5.73283	0.0604304	0.131742	0	0	0	0	0	0	0	0	0	0	0	0	0	0	0	0	0	0	0	1	0	0	0	0	0	0	0	1	1
rs1572209:73171881:A:G	chr6	73171881	rs1572209	G	A	5.56341	rs1339227	0.643547	7.5784	0.0492998	0.11676	0	0	0	0	0	0	0	0	0	0	0	0	1	0	0	1	0	1	0	1	0	0	0	0	0	0	0	4	4
rs16851048:177276006:T:C	chr1	177276006	rs16851048	C	T	5.54532	rs4650963	0.473273	7.53165	0.0482248	0.110666	0	0	0	0	0	0	0	0	0	0	0	0	0	0	0	0	0	0	1	0	0	0	0	0	0	0	0	1	1
rs17008495:73164008:C:T	chr2	73164008	rs17008495	T	C	-5.05518	rs2077586	0.711461	6.37161	0.0589838	0.126114	0	0	0	0	0	0	0	0	0	0	1	0	0	1	0	1	1	0	1	0	0	0	0	0	0	0	0	5	5
rs17268891:60714839:C:T	chr8	60714839	rs17268891	T	C	-5.49211	rs1473594	0.838766	7.40671	0.0176718	0.135198	0	0	0	0	0	0	0	0	0	0	0	0	0	0	0	0	0	0	0	1	0	0	0	0	0	0	0	1	1
rs17369948:47698382:C:T	chr15	47698382	rs17369948	T	C	3.17893	rs281299	0.160165	2.82391	0.043356	0.108205	0	0	0	0	0	0	0	0	0	0	0	0	1	0	0	0	0	0	0	0	0	0	0	0	0	0	0	1	1
rs17447598:201314274:A:G	chr2	201314274	rs17447598	G	A	-5.6397	rs1347692	0.333427	7.75945	0.092688	0.164579	0	0	0	0	0	0	0	0	1	0	0	0	0	0	0	0	0	0	0	0	0	0	0	0	0	0	0	1	1
rs17455625:152056394:T:C	chr5	152056394	rs17455625	C	T	5.84883	rs79212538	0.920222	8.30539	0.0430162	0.103731	0	0	0	0	0	0	0	0	0	1	0	0	0	0	0	0	0	0	0	0	0	1	0	0	0	0	0	2	1
rs17510124:53068680:T:C	chr18	53068680	rs17510124	C	T	6.70549	rs79926379	0.718936	10.6968	0.0816452	0.134304	0	0	0	0	0	0	0	0	0	0	1	0	0	1	1	1	1	1	1	0	0	0	0	0	0	0	1	8	8
rs17511755:53149722:G:C	chr18	53149722	rs17511755	C	G	6.40128	rs79926379	0.459494	9.81248	0.0753494	0.153459	0	0	0	0	0	0	0	0	0	0	0	0	0	0	0	0	0	0	1	0	0	0	0	0	0	0	0	1	1
rs17514846:91416550:C:A	chr15	91416550	rs17514846	A	C	-7.00001	rs17514846	1	11.5935	0.509043	0.589597	0	0	0	0	0	0	0	0	0	0	1	0	0	0	1	0	1	1	0	0	0	0	0	0	0	0	0	4	4
rs17564660:152021198:C:T	chr5	152021198	rs17564660	T	C	4.85088	rs79212538	0.276635	5.91009	0.0446988	0.108703	0	0	0	0	0	0	0	0	0	0	0	0	1	0	0	0	0	0	0	0	0	0	0	0	0	0	0	1	1
rs17611770:176851045:A:T	chr4	176851045	rs17611770	T	A	6.70128	rs62334820	0.938478	10.6861	0.128597	0.263647	0	0	0	0	0	0	0	0	0	0	0	0	0	0	0	0	0	0	1	0	0	0	0	0	0	0	0	1	1
rs17691888:18734528:G:A	chr10	18734528	rs17691888	A	G	-6.73113	rs7893279	0.782038	10.7645	0.0493498	0.117523	0	0	0	0	0	0	0	0	0	0	0	1	0	0	0	1	0	0	0	1	0	0	0	0	0	0	0	3	2
rs17833704:59591082:A:G	chr14	59591082	rs17833704	G	A	-4.04264	rs150437760	0.117285	4.2815	0.0542088	0.12143	0	0	0	0	0	0	0	0	0	0	1	0	0	0	0	0	0	0	0	0	0	0	0	0	0	0	0	1	1
rs1784223:65380248:T:C	chr11	65380248	rs1784223	C	T	5.51748	rs58950470	0.986692	7.46218	0.159504	0.274137	0	0	0	0	0	0	0	0	0	0	0	0	0	0	0	0	0	0	0	0	0	0	0	0	0	0	1	1	1
rs1787034:65382564:T:C	chr11	65382564	rs1787034	C	T	5.40144	rs58950470	0.995558	7.1798	0.102655	0.203032	0	0	0	0	0	0	0	1	0	0	0	0	0	0	0	0	0	0	1	0	0	0	0	0	0	0	0	2	2
rs1792695:53782900:T:G	chr18	53782900	rs1792695	G	T	-5.78636	rs1789595	0.985585	8.13312	0.0826018	0.185927	0	0	0	0	0	0	0	1	0	0	0	0	0	1	0	0	0	0	1	1	0	0	0	0	0	0	0	4	4
rs1805203:180773880:T:G	chr3	180773880	rs1805203	G	T	4.80876	rs55672338	0.102712	5.81816	0.074119	0.172426	0	0	0	1	0	0	1	0	0	1	0	0	0	0	0	0	0	0	0	0	0	0	0	0	0	0	0	3	1
rs1805645:180774428:G:A	chr3	180774428	rs1805645	A	G	-6.27889	rs34796896	0.322315	9.46597	0.084893	0.191953	0	0	0	1	0	0	1	0	1	1	1	1	0	0	0	0	0	0	0	0	0	0	0	0	0	0	0	6	3
rs181813160:233792963:G:T	chr2	233792963	rs181813160	T	G	4.62873	rs4144797	0.246283	5.43415	0.906078	0.973635	0	0	1	1	0	0	1	1	0	1	1	1	1	1	1	1	1	1	1	1	1	1	0	0	0	0	1	18	12
rs184922138:143484386:C:T	chr8	143484386	rs184922138	T	C	0.866405	rs58033671	0.127663	0.413188	0.0456982	0.100897	1	1	0	1	0	0	1	1	1	1	1	1	1	1	1	1	1	1	1	1	1	1	0	1	0	1	0	21	12
rs1860002:2413803:C:T	chr12	2413803	rs1860002	T	C	-8.57806	rs2007044	0.67508	17.02	0.08917	0.179824	0	0	0	0	0	0	0	1	0	0	0	0	0	0	0	0	1	1	0	0	0	0	0	0	0	0	0	3	3
rs1878287:233790649:G:T	chr2	233790649	rs1878287	T	G	7.41368	rs4144797	0.607701	12.9101	0.080187	0.104806	0	0	0	0	0	0	0	1	0	0	0	0	1	1	1	1	0	0	0	0	0	0	0	0	0	0	0	5	5
rs1878289:233791608:C:G	chr2	233791608	rs1878289	G	C	7.09753	rs4144797	0.24834	11.8962	0.139118	0.195357	0	0	0	1	0	0	0	0	0	0	0	0	0	0	0	1	0	0	0	0	0	0	0	0	0	0	0	2	1
rs1926032:104829469:C:T	chr10	104829469	rs1926032	T	C	-8.12591	rs12416331	0.767884	15.3449	0.0571768	0.142378	1	0	0	0	0	1	0	0	0	0	1	0	0	1	1	0	1	1	0	0	1	1	1	1	1	1	0	13	5
rs1939214:124605290:A:G	chr11	124605290	rs1939214	G	A	-5.99674	rs12293670	0.350954	8.6968	0.179047	0.242003	0	0	0	0	0	0	0	1	0	0	0	0	0	0	0	0	0	0	0	0	0	0	0	0	0	0	0	1	1
rs1986972:10268805:G:A	chr8	10268805	rs1986972	A	G	4.66438	rs11993663	0.129623	5.51004	0.0592712	0.123557	1	0	0	0	0	0	0	0	0	1	1	0	1	1	1	1	1	1	0	0	0	1	0	0	0	0	0	10	8
rs2009482:49852849:A:G	chr5	49852849	rs2009482	G	A	-5.11256	rs77853293	0.792798	6.49485	0.0020974	0.200587	0	0	0	0	0	0	0	0	0	0	0	0	0	0	0	1	0	0	0	1	0	0	0	0	0	0	0	2	2
rs2060628:17275173:G:C	chr3	17275173	rs2060628	C	G	-4.75227	rs11409090	0.632751	5.69037	0.0174096	0.106468	0	1	0	1	0	1	1	0	1	0	1	0	0	1	0	0	1	1	0	1	1	1	1	1	1	1	1	17	7
rs2087563:243418063:C:A	chr1	243418063	rs2087563	A	C	5.1057	rs10803138	0.176281	6.4828	0.0660674	0.118596	1	1	1	1	1	0	1	0	1	1	0	1	1	1	1	1	1	1	1	1	1	1	0	1	0	1	0	21	10
rs208818:37491375:T:G	chr20	37491375	rs208818	G	T	6.43006	rs6065094	0.279045	9.8962	0.0784878	0.168545	0	1	0	0	0	0	0	0	1	0	1	0	0	0	0	0	0	0	0	0	0	0	1	0	1	0	0	5	2
rs220524:37278107:A:T	chr20	37278107	rs220524	T	A	5.29463	rs6065094	0.112327	6.92445	0.091962	0.199312	1	0	0	0	0	1	0	0	0	0	1	0	0	1	0	0	1	0	0	0	1	1	1	0	1	0	0	9	3
rs2228603:19329924:C:T	chr19	19329924	rs2228603	T	C	-0.00544902	rs2905432	0.10987	0.00174066	0.0518296	0.128736	0	0	0	0	0	0	0	0	0	0	0	0	0	0	0	0	0	0	0	0	0	0	0	0	0	0	1	1	1
rs2238057:2384005:T:G	chr12	2384005	rs2238057	G	T	8.80192	rs2007044	0.862392	17.8729	0.0525922	0.105583	0	0	0	0	0	0	1	0	0	0	1	0	0	0	0	0	1	0	0	0	0	0	0	0	0	0	0	3	2
rs2239038:2374130:G:A	chr12	2374130	rs2239038	A	G	8.86336	rs2007044	0.87324	18.1118	0.068629	0.129306	0	0	0	0	0	0	0	0	0	0	0	0	0	0	1	0	1	1	0	0	0	0	0	0	0	0	0	3	3
rs2239062:2502572:T:G	chr12	2502572	rs2239062	G	T	-5.22082	rs12823424	0.495264	6.73755	0.0427162	0.106788	0	0	0	0	0	0	0	0	0	0	0	0	0	0	0	0	1	0	0	0	0	0	0	0	0	0	0	1	1
rs2239063:2511831:A:C	chr12	2511831	rs2239063	C	A	-5.95622	rs12823424	0.995284	8.59176	0.204223	0.396788	0	0	0	0	0	0	0	0	0	0	0	0	1	0	0	0	0	0	0	0	0	0	0	0	0	0	0	1	1
rs2278829:137072931:A:C	chr7	137072931	rs2278829	C	A	-6.35385	rs3735025	1	9.68403	0.0466422	0.100166	0	0	0	0	0	0	0	0	0	0	0	0	1	1	1	1	1	0	0	1	0	0	0	0	0	0	0	6	6
rs2291443:47179861:C:A	chr11	47179861	rs2291443	A	C	4.36713	rs7951870	0.117211	4.89963	0.049794	0.114152	0	0	0	0	0	0	0	0	0	0	0	0	1	0	0	0	0	0	0	0	0	0	0	0	0	0	0	1	1
rs2299319:104877916:T:C	chr7	104877916	rs2299319	C	T	-6.39751	rs7789569	0.957294	9.7986	0.074183	0.144588	0	0	0	0	0	0	0	0	0	0	0	0	0	1	0	0	0	0	0	0	0	0	0	0	0	0	0	1	1
rs2304204:50169020:T:C	chr19	50169020	rs2304204	C	T	-6.59001	rs7508148	0.984541	10.3536	0.157995	0.253832	1	1	1	1	1	1	1	1	0	1	1	1	1	1	1	1	1	1	1	0	1	1	1	1	1	1	1	25	11
rs2304205:50168927:A:C	chr19	50168927	rs2304205	C	A	-6.53987	rs7508148	0.979336	10.2048	0.126961	0.216544	1	1	1	1	1	1	1	0	0	1	1	1	1	1	1	1	1	1	1	0	1	1	1	1	1	1	1	24	10
rs2304206:50168871:G:A	chr19	50168871	rs2304206	A	G	-6.46054	rs7508148	0.984541	9.97062	0.0904172	0.152434	1	0	0	1	0	1	0	0	0	0	1	1	0	1	1	0	0	1	0	0	1	1	1	0	1	0	0	12	4
rs2346108:200490910:A:G	chr2	200490910	rs2346108	G	A	-0.185407	rs34719143	0.107111	0.0700704	0.0405456	0.100003	0	0	0	0	0	0	0	0	0	0	0	0	0	0	0	0	0	0	0	1	0	0	0	0	0	0	0	1	1
rs2447091:2296014:T:C	chr17	2296014	rs2447091	C	T	-0.445516	rs7216638	0.103194	0.181049	0.131956	0.264066	1	1	0	1	1	1	1	1	1	1	1	1	0	1	1	0	1	1	1	0	1	1	1	1	1	1	1	23	10
rs246192:58544295:G:C	chr16	58544295	rs246192	C	G	6.06854	rs42945	0.871558	8.88941	0.218989	0.0609162	0	0	0	0	0	0	0	0	0	0	0	0	0	0	0	1	0	0	0	0	0	0	0	0	0	0	0	1	1
rs2565064:27327841:C:G	chr8	27327841	rs2565064	G	C	-5.95705	rs2565065	0.995047	8.58336	0.291008	0.373169	0	0	0	0	0	0	0	1	0	0	0	0	0	0	0	0	0	0	0	0	0	0	0	0	0	0	0	1	1
rs2565065:27328021:A:G	chr8	27328021	rs2565065	G	A	-6.02265	rs2565065	1	8.75945	0.384882	0.491953	0	0	0	0	0	0	0	1	0	0	0	0	0	0	0	0	0	0	0	0	0	0	0	0	0	0	0	1	1
rs2592127:233791648:G:T	chr2	233791648	rs2592127	T	G	7.09753	rs4144797	0.24834	11.8962	0.122838	0.180019	0	0	0	1	0	0	0	0	0	0	0	0	1	1	1	1	0	0	0	0	0	0	0	0	0	0	0	5	4
rs2660304:98512127:G:T	chr1	98512127	rs2660304	T	G	8.74796	rs2660304	1	17.6615	0.0512718	0.234272	0	0	0	0	0	0	0	0	1	0	1	0	0	1	1	1	1	1	0	1	0	0	0	0	0	0	0	8	8
rs2675960:233792109:G:T	chr2	233792109	rs2675960	T	G	7.03567	rs4144797	0.24834	11.7033	0.0759752	0.114749	0	0	0	1	0	0	1	0	0	1	1	1	1	1	1	1	1	1	0	0	0	0	0	0	0	0	1	12	9
rs2693672:99741074:C:G	chr14	99741074	rs2693672	G	C	-4.97545	rs35604463	0.101644	6.19314	0.112791	0.183414	0	1	0	1	0	0	1	0	1	1	1	1	1	1	1	1	1	1	1	0	0	0	1	0	1	0	0	16	10
rs2790108:200369696:T:C	chr1	200369696	rs2790108	C	T	4.19638	rs6678676	0.118399	4.56543	0.042445	0.103189	0	0	0	0	0	0	0	0	0	0	0	0	0	0	0	0	0	0	1	0	0	0	0	0	0	0	0	1	1
rs28528780:49737127:A:C	chr5	49737127	rs28528780	C	A	3.90007	rs77853293	0.579346	4.01637	0.0047114	0.193806	0	0	1	1	1	1	1	1	1	1	1	1	1	1	1	1	1	1	1	1	0	1	1	1	1	1	1	24	13
rs28570266:10035827:C:T	chr8	10035827	rs28570266	T	C	5.36083	rs11993663	0.747572	7.08197	0.155481	0.266552	0	0	0	0	0	0	0	0	0	0	0	0	0	0	0	0	0	0	1	0	0	0	0	0	0	0	0	1	1
rs28591622:19175317:A:G	chr17	19175317	rs28591622	G	A	-5.28664	rs66885728	0.309223	6.91364	0.0467462	0.101106	0	0	0	0	0	0	0	0	0	0	0	0	0	1	0	0	0	0	0	0	0	0	0	0	0	0	0	1	1
rs28676999:40569884:C:T	chr15	40569884	rs28676999	T	C	5.35397	rs56282503	0.867773	7.06601	0.109634	0.159743	0	0	0	0	0	0	0	0	0	0	0	0	0	0	0	0	1	0	0	0	0	0	0	0	0	0	0	1	1
rs2877907:176795891:T:C	chr4	176795891	rs2877907	C	T	4.58303	rs62334820	0.13248	5.33913	0.104837	0.199321	0	0	0	0	0	0	0	0	0	0	0	0	0	0	0	0	0	0	0	0	0	0	0	0	0	0	1	1	1
rs2881629:7756299:G:A	chr16	7756299	rs2881629	A	G	4.88299	rs12447542	0.185841	5.98297	0.0866714	0.197977	0	0	0	0	0	0	0	0	0	0	0	0	0	0	0	1	0	0	0	0	0	0	0	0	0	0	0	1	1
rs301802:8497307:T:A	chr1	8497307	rs301802	A	T	5.09238	rs34269918	0.241135	6.451	0.0463026	0.112937	0	0	0	0	0	0	0	1	0	0	0	0	0	0	0	0	0	0	0	0	0	0	1	0	1	0	0	3	1
rs301805:8481016:T:G	chr1	8481016	rs301805	G	T	5.11499	rs34269918	0.239813	6.50307	0.0457822	0.108207	0	0	0	0	0	0	0	0	0	0	0	0	0	0	0	1	0	0	0	0	0	0	0	0	0	0	0	1	1
rs314690:80008957:T:C	chr13	80008957	rs314690	C	T	5.38077	rs9545047	0.619696	7.13018	0.0656458	0.152712	0	0	0	0	0	0	1	0	1	0	1	0	0	1	1	1	0	0	1	1	0	0	0	0	0	0	0	8	7
rs324015:57490100:T:C	chr12	57490100	rs324015	C	T	6.41334	rs324015	1	9.84771	0.316539	0.437735	0	0	0	0	0	0	0	0	0	0	0	0	1	0	0	0	0	0	0	0	0	0	0	0	0	0	0	1	1
rs324017:57487814:A:C	chr12	57487814	rs324017	C	A	6.37448	rs324015	0.809178	9.73755	0.17275	0.243232	0	0	0	0	1	1	1	0	1	1	1	0	0	1	1	1	1	1	1	1	0	1	1	0	1	0	0	16	10
rs329669:133795017:G:A	chr11	133795017	rs329669	A	G	-2.97548	rs4936215	0.267416	2.5376	0.0995318	0.205789	0	0	0	0	0	0	0	0	0	0	0	0	0	0	0	0	0	1	0	0	0	0	0	0	0	0	0	1	1
rs329681:133839918:A:T	chr11	133839918	rs329681	T	A	1.9457	rs4936215	0.263677	1.28651	0.106038	0.234822	0	0	0	0	0	0	0	0	0	0	0	0	0	1	0	0	0	0	0	0	0	0	0	0	0	0	0	1	1
rs329685:133857478:T:C	chr11	133857478	rs329685	C	T	3.06521	rs4936215	0.114782	2.65758	0.0428708	0.116282	0	0	0	0	0	0	0	0	0	1	0	0	0	0	0	0	0	0	0	0	0	0	0	0	0	0	0	1	1
rs330086:9150679:G:A	chr8	9150679	rs330086	A	G	-0.551361	rs11993663	0.130075	0.237847	0.0516682	0.104745	0	0	0	0	0	0	1	0	0	0	1	0	0	1	0	0	0	0	0	0	0	0	0	0	0	0	0	3	2
rs34163547:2519380:C:G	chr3	2519380	rs34163547	G	C	6.9707	rs35346733	1	11.5017	0.0590834	0.142306	0	0	0	1	0	0	0	0	0	0	0	1	0	0	0	0	0	0	0	0	0	0	0	0	0	0	1	3	1
rs34256697:49852900:C:G	chr5	49852900	rs34256697	G	C	2.5461	rs77853293	0.113986	1.96257	0.202815	0.393657	0	0	0	0	0	0	0	0	0	0	0	0	0	0	0	1	0	0	0	1	0	0	0	0	0	0	0	2	2
rs34603418:53252889:C:T	chr18	53252889	rs34603418	T	C	-6.46841	rs28758902	0.151661	9.99568	0.0526548	0.103674	0	0	0	0	0	0	0	0	0	0	1	0	0	0	0	1	0	1	1	0	0	0	0	0	0	0	0	4	4
rs34603418:53252889:C:T	chr18	53252889	rs34603418	T	C	-6.46841	rs66791238	0.706361	9.99568	0.056419	0.11005	0	0	0	0	0	0	0	0	0	0	1	0	0	0	0	1	0	1	1	0	0	0	0	0	0	0	0	4	4
rs34669347:18446809:C:A	chr8	18446809	rs34669347	A	C	0.166868	rs2410572	0.177901	0.0618307	0.0523818	0.112037	0	0	0	0	0	0	1	0	0	0	0	0	0	0	0	0	1	0	0	0	0	0	0	0	0	0	0	2	1
rs34716506:124606612:G:T	chr11	124606612	rs34716506	T	G	-4.49466	rs12293670	0.146877	5.15181	0.072307	0.136609	0	0	0	0	0	0	0	1	0	1	0	0	0	1	1	1	1	0	0	1	0	0	0	0	0	0	0	7	7
rs34845616:133792644:G:A	chr11	133792644	rs34845616	A	G	-0.696712	rs4936215	0.142143	0.314706	0.184538	0.309808	0	0	0	0	0	0	0	0	0	0	0	0	0	0	1	0	0	1	0	0	0	0	0	0	0	0	0	2	2
rs35191349:137841064:GCTC:G	chr5	137841064	rs35191349	G	GCTC	6.14415	rs13169274	0.980315	9.13972	0.0713216	0.142192	0	0	0	0	0	0	0	1	0	1	1	0	1	1	1	0	1	1	0	1	0	0	0	0	0	0	0	9	9
rs35274762:86412221:T:C	chr7	86412221	rs35274762	C	T	-6.7611	rs12704290	0.690641	10.8665	0.0581048	0.169492	0	0	0	0	0	0	0	0	0	0	0	0	0	0	0	1	0	0	0	1	0	0	0	0	0	0	0	2	2
rs35339313:145139727:C:T	chr2	145139727	rs35339313	T	C	5.90878	rs12991836	1	8.46218	0.184859	0.360208	0	0	0	0	0	0	0	0	0	0	0	0	0	0	0	0	0	0	0	0	0	0	1	0	1	0	1	3	1
rs35356834:67696365:G:A	chr16	67696365	rs35356834	A	G	3.31546	rs1975802	0.149938	3.03905	0.139276	0.0388054	0	1	0	0	0	0	0	0	0	0	0	0	0	0	0	1	0	0	0	0	0	0	0	0	0	0	0	2	1
rs35360904:52751297:T:G	chr18	52751297	rs35360904	G	T	-7.455	rs5825114	0.995815	13.0395	0.100112	0.192146	0	0	0	0	0	0	0	0	0	0	0	0	0	0	0	0	0	0	1	0	0	0	0	0	0	0	0	1	1
rs35708928:152516410:C:T	chr5	152516410	rs35708928	T	C	-5.69291	rs2910032	0.21328	7.90658	0.0404566	0.101059	0	0	0	0	0	0	1	0	0	0	1	0	0	0	0	0	0	0	0	0	0	0	0	0	0	0	0	2	1
rs36053597:124606484:C:T	chr11	124606484	rs36053597	T	C	-5.94274	rs12293670	0.353567	8.54821	0.146288	0.186127	0	0	0	0	0	0	0	1	0	1	0	0	0	1	1	0	0	0	0	0	0	0	0	0	0	0	0	4	4
rs37038:58544751:G:A	chr16	58544751	rs37038	A	G	1.53763	rs42945	0.103023	0.905878	0.20536	0.0227626	0	0	0	0	0	0	0	0	0	0	0	0	0	0	0	1	0	0	1	0	0	0	0	0	0	0	0	2	2
rs3769482:201173100:C:G	chr2	201173100	rs3769482	G	C	6.74586	rs1347692	0.109065	10.8182	0.083403	0.183814	0	0	0	1	0	0	0	0	1	0	0	1	0	0	0	1	0	0	0	0	0	0	0	0	0	0	0	4	2
rs3769482:201173100:C:G	chr2	201173100	rs3769482	G	C	6.74586	rs2949006	0.271498	10.8182	0.104161	0.188649	0	0	0	1	0	0	0	0	1	0	0	1	0	0	0	1	0	0	0	0	0	0	0	0	0	0	0	4	2
rs3769483:201173048:A:G	chr2	201173048	rs3769483	G	A	6.76008	rs1347692	0.109065	10.8601	0.0983438	0.204193	0	0	0	1	0	0	0	0	1	0	0	1	0	0	0	1	0	0	0	0	0	0	0	0	0	0	0	4	2
rs3769483:201173048:A:G	chr2	201173048	rs3769483	G	A	6.76008	rs2949006	0.271498	10.8601	0.11256	0.19556	0	0	0	1	0	0	0	0	1	0	0	1	0	0	0	1	0	0	0	0	0	0	0	0	0	0	0	4	2
rs3769484:201172999:C:T	chr2	201172999	rs3769484	T	C	6.72348	rs1347692	0.109065	10.752	0.080452	0.171924	0	0	0	1	0	0	0	0	1	0	0	1	0	0	0	1	0	0	0	0	0	0	0	0	0	0	0	4	2
rs3769484:201172999:C:T	chr2	201172999	rs3769484	T	C	6.72348	rs2949006	0.271498	10.752	0.0947778	0.181371	0	0	0	1	0	0	0	0	1	0	0	1	0	0	0	1	0	0	0	0	0	0	0	0	0	0	0	4	2
rs3773739:53268429:A:G	chr3	53268429	rs3773739	G	A	5.35381	rs1080500	0.146511	7.06349	0.0867542	0.155697	0	0	0	0	0	0	0	0	0	0	0	0	0	0	0	1	0	0	0	0	0	0	0	0	0	0	1	2	2
rs3773739:53268429:A:G	chr3	53268429	rs3773739	G	A	5.35381	rs312477	0.267049	7.06349	0.0522684	0.111543	0	0	0	0	0	0	0	0	0	0	0	0	0	0	0	1	0	0	0	0	0	0	0	0	0	0	1	2	2
rs3773744:53270344:T:C	chr3	53270344	rs3773744	C	T	5.2961	rs1080500	0.150663	6.92812	0.058684	0.12016	0	0	0	0	0	1	0	0	0	0	1	0	0	1	1	0	0	0	0	0	0	0	0	0	0	0	0	4	3
rs3773745:53270424:A:G	chr3	53270424	rs3773745	G	A	5.33671	rs1080500	0.150663	7.02365	0.0829622	0.134321	0	0	0	0	0	1	0	0	0	0	1	0	0	1	1	0	0	0	0	0	0	0	0	0	0	0	0	4	3
rs3773745:53270424:A:G	chr3	53270424	rs3773745	G	A	5.33671	rs312477	0.264122	7.02365	0.0494948	0.102448	0	0	0	0	0	1	0	0	0	0	1	0	0	1	1	0	0	0	0	0	0	0	0	0	0	0	0	4	3
rs3798869:84328660:G:A	chr6	84328660	rs3798869	A	G	-7.10955	rs217287	0.995981	11.9245	0.0529842	0.1152	0	0	0	0	0	0	0	0	0	1	0	0	0	0	0	0	0	0	0	0	0	0	0	0	0	0	0	1	1
rs3801282:104881530:A:G	chr7	104881530	rs3801282	G	A	-6.36938	rs7789569	0.953095	9.72354	0.188704	0.267133	0	0	0	0	0	0	0	0	0	0	0	0	0	1	1	0	0	0	0	0	0	0	0	0	0	0	0	2	2
rs3803763:17696531:G:C	chr17	17696531	rs3803763	C	G	5.15927	rs4925114	0.692138	6.6073	0.053002	0.115878	0	0	0	0	0	0	0	0	0	0	1	0	0	0	1	0	1	0	0	0	0	0	1	1	1	1	0	7	3
rs4132385:60614879:G:T	chr5	60614879	rs4132385	T	G	7.56502	rs7701440	0.869046	13.4123	0.34618	0.542157	0	0	0	0	0	1	0	0	0	0	0	0	1	0	0	0	0	0	0	0	0	0	0	0	0	0	0	2	1
rs4144795:233562731:C:G	chr2	233562731	rs4144795	G	C	-8.11015	rs4144797	0.98751	15.2823	0.066336	0.111936	1	0	1	1	1	0	0	1	1	0	1	1	0	1	1	0	1	1	0	0	0	0	1	0	1	1	0	15	7
rs4144797:233562197:T:C	chr2	233562197	rs4144797	C	T	-8.12847	rs4144797	1	15.3635	0.0822552	0.188626	1	0	1	1	0	0	1	0	0	0	1	1	0	1	1	1	1	1	1	1	1	1	1	1	1	1	0	19	8
rs42945:58545426:A:G	chr16	58545426	rs42945	G	A	6.34322	rs42945	1	9.64782	0.0331322	0.110242	0	0	0	0	0	0	0	1	0	0	0	0	0	1	0	1	0	0	0	0	0	0	0	0	0	0	1	4	4
rs4363927:52785080:T:G	chr18	52785080	rs4363927	G	T	1.51033	rs5825114	0.13587	0.882729	0.0405698	0.107597	0	0	0	0	0	0	0	0	0	0	0	0	0	0	0	1	0	0	1	1	0	0	0	0	0	0	0	3	3
rs4453556:78467411:G:A	chr17	78467411	rs4453556	A	G	4.96905	rs7225476	0.215876	6.17263	0.066759	0.146903	0	0	0	0	0	0	0	1	0	0	0	0	0	0	0	0	0	0	0	0	0	0	0	0	0	0	0	1	1
rs45582334:128327031:A:G	chr6	128327031	rs45582334	G	A	-5.39599	rs35736453	0.859151	7.17005	0.098232	0.219537	0	0	0	0	0	0	0	0	0	0	0	0	0	0	0	1	0	0	0	0	0	0	0	0	0	0	0	1	1
rs4602424:17722619:A:T	chr3	17722619	rs4602424	T	A	5.3191	rs11409090	0.706364	6.97881	0.0281044	0.122968	0	0	0	0	0	0	0	0	0	0	0	0	0	0	0	0	0	0	1	0	0	0	0	0	0	0	0	1	1
rs4648845:2387101:C:T	chr1	2387101	rs4648845	T	C	6.86293	rs4648845	1	11.1713	0.373358	0.524446	0	0	0	0	0	0	0	0	0	0	0	0	0	0	0	0	0	1	1	0	0	0	0	0	0	0	0	2	2
rs4679526:60292916:C:G	chr3	60292916	rs4679526	G	C	5.65159	rs1353545	0.991252	7.7986	0.0975926	0.209021	0	0	0	0	0	0	0	0	0	1	0	0	0	0	0	0	0	0	0	0	0	0	0	0	0	0	0	1	1
rs4702:91426560:G:A	chr15	91426560	rs4702	A	G	-6.98994	rs17514846	0.639535	11.5654	0.548909	0.626793	0	0	0	0	1	0	0	0	0	0	0	0	0	0	0	1	0	0	0	0	0	0	0	0	0	0	0	2	1
rs4765913:2419896:A:T	chr12	2419896	rs4765913	T	A	-7.58351	rs2007044	0.36458	13.466	0.111144	0.240026	0	0	0	0	0	0	0	0	0	0	0	0	0	0	0	0	0	0	1	0	0	0	0	0	0	0	0	1	1
rs4783624:68409947:T:C	chr16	68409947	rs4783624	C	T	-2.45612	rs1975802	0.12066	1.85699	0.205334	0.0315992	0	0	0	0	0	0	0	0	0	0	0	0	0	0	1	0	0	0	0	0	0	0	0	0	0	0	0	1	1
rs4784045:58536624:G:A	chr16	58536624	rs4784045	A	G	-0.0396589	rs42945	0.169093	0.0146184	0.0415194	0.148014	0	0	0	0	0	0	0	0	0	0	0	0	1	0	0	1	0	0	1	0	0	0	0	0	0	0	0	3	3
rs4812326:37485986:G:A	chr20	37485986	rs4812326	A	G	7.72604	rs6065094	0.706616	13.9586	0.0732268	0.135335	0	0	0	0	0	0	0	0	0	0	0	0	0	0	0	0	1	1	0	0	0	0	0	0	0	0	0	2	2
rs4821887:39756985:C:T	chr22	39756985	rs4821887	T	C	-0.939734	rs9611177	0.181074	0.461678	0.0441618	0.104992	0	0	0	0	0	0	0	0	0	0	0	0	0	1	0	0	0	0	0	0	1	1	0	0	0	0	0	3	1
rs507378:133817792:T:C	chr11	133817792	rs507378	C	T	-5.18063	rs4936215	0.123374	6.65758	0.152003	0.228466	0	0	0	0	0	0	0	1	0	1	0	0	0	0	0	0	0	0	0	0	0	0	0	0	0	0	0	2	2
rs55655818:243661222:G:T	chr1	243661222	rs55655818	T	G	-6.34975	rs14403	0.970407	9.67162	0.10302	0.215695	0	0	0	0	0	0	0	0	0	0	0	0	0	0	0	0	0	0	1	0	0	0	0	0	0	0	0	1	1
rs55927878:40573201:G:A	chr15	40573201	rs55927878	A	G	5.22367	rs56282503	0.776219	6.75696	0.0746464	0.114146	0	0	0	0	0	0	0	1	0	0	0	0	0	0	0	0	0	0	0	0	0	0	0	0	0	0	0	1	1
rs56205728:40567237:G:A	chr15	40567237	rs56205728	A	G	5.57182	rs56282503	0.926534	7.60033	0.258572	0.350531	1	0	0	0	0	1	0	0	0	0	1	0	0	1	1	0	1	0	0	0	1	1	1	1	1	1	0	12	4
rs5757730:39967430:A:G	chr22	39967430	rs5757730	G	A	7.05153	rs5757730	1	11.7545	0.221558	0.372987	0	0	0	0	0	0	0	0	0	0	0	0	0	0	0	1	0	0	0	0	0	0	0	0	0	0	0	1	1
rs57796453:71382591:T:C	chr16	71382591	rs57796453	C	T	1.8834	rs2161711	0.154754	1.22475	0.043248	0.102541	0	0	1	0	0	0	1	0	0	0	1	0	0	0	0	0	0	0	0	0	0	0	0	0	0	0	1	4	2
rs5810934:99730478:CG:C	chr14	99730478	rs5810934	C	CG	-5.59656	rs35604463	0.514974	7.66938	0.067852	0.116823	0	0	0	0	0	0	0	1	0	0	0	0	0	0	0	0	0	0	0	0	0	0	1	0	1	0	0	3	1
rs5837680:200274373:G:GT	chr2	200274373	rs5837680	GT	G	0.927915	rs34719143	0.200742	0.448794	0.0957278	0.179868	0	0	1	0	0	0	0	0	0	0	0	0	0	0	1	1	1	1	0	0	0	0	0	0	0	0	0	5	4
rs587136:53225049:T:C	chr18	53225049	rs587136	C	T	-6.65157	rs144158419	0.114465	10.5467	0.101485	0.179463	0	0	0	0	0	0	0	0	0	0	0	0	0	0	0	0	0	0	1	0	0	0	0	0	0	0	0	1	1
rs587136:53225049:T:C	chr18	53225049	rs587136	C	T	-6.65157	rs28758902	0.156987	10.5467	0.109627	0.192645	0	0	0	0	0	0	0	0	0	0	0	0	0	0	0	0	0	0	1	0	0	0	0	0	0	0	0	1	1
rs587136:53225049:T:C	chr18	53225049	rs587136	C	T	-6.65157	rs66791238	0.70448	10.5467	0.09571	0.182052	0	0	0	0	0	0	0	0	0	0	0	0	0	0	0	0	0	0	1	0	0	0	0	0	0	0	0	1	1
rs58980117:50162580:T:C	chr5	50162580	rs58980117	C	T	2.40213	rs77853293	0.113303	1.78781	0.201002	0.0005028	0	0	0	0	0	0	0	0	0	0	0	0	0	0	0	0	0	0	0	1	0	0	0	0	0	0	0	1	1
rs603542:44079411:T:C	chr1	44079411	rs603542	C	T	-6.61491	rs2970610	1	10.4437	0.0684858	0.120184	0	0	0	0	0	1	0	0	0	0	1	0	0	1	0	0	1	0	0	0	0	0	1	0	1	0	0	6	3
rs6065094:37453194:A:G	chr20	37453194	rs6065094	G	A	8.33313	rs6065094	1	16.1018	0.0880118	0.175177	0	0	0	0	0	0	0	0	0	0	1	0	0	1	1	0	1	0	0	0	0	0	0	0	0	0	0	4	4
rs61733486:68390697:C:T	chr16	68390697	rs61733486	T	C	4.48208	rs1975802	0.131327	5.13077	0.192129	0.0913548	0	0	0	0	0	0	0	0	0	0	0	0	0	0	0	0	0	1	0	0	0	0	0	1	0	1	0	3	1
rs62040070:58533075:C:T	chr16	58533075	rs62040070	T	C	-2.59522	rs42945	0.278159	2.02228	0.208424	0.0388152	0	0	0	0	1	0	1	1	1	0	1	0	0	1	1	1	1	1	1	0	0	0	0	0	0	0	0	11	9
rs62233819:2504229:C:T	chr3	2504229	rs62233819	T	C	6.4943	rs35346733	0.568622	10.0778	0.058857	0.129259	0	0	0	0	0	0	0	0	0	0	0	0	1	0	0	0	0	0	0	1	0	0	0	0	0	0	0	2	2
rs62244860:71547590:A:G	chr3	71547590	rs62244860	G	A	-5.67515	rs7632921	0.991954	7.86967	0.0544386	0.121233	0	1	1	1	1	0	0	0	0	0	1	1	0	0	0	0	0	0	0	0	0	0	0	0	0	0	0	6	1
rs62255988:53272782:G:A	chr3	53272782	rs62255988	A	G	-4.85303	rs1080500	0.130822	5.90658	0.0499068	0.105211	0	1	0	0	0	0	0	0	0	0	0	0	0	0	0	0	0	0	0	0	0	0	0	0	0	0	1	2	1
rs62387346:49616987:A:G	chr5	49616987	rs62387346	G	A	3.89942	rs77853293	0.154824	4.01592	0.201825	0.000882	0	0	0	0	0	0	0	0	0	0	0	0	0	0	0	0	0	0	1	1	0	0	0	0	0	0	0	2	2
rs6461049:2017445:C:T	chr7	2017445	rs6461049	T	C	8.50125	rs10650434	0.92176	16.7282	0.058001	0.138974	0	0	0	0	0	0	0	0	0	0	0	0	0	0	0	0	0	0	0	0	0	0	0	0	0	0	1	1	1
rs6601405:9856072:G:A	chr8	9856072	rs6601405	A	G	-0.0295697	rs11993663	0.120697	0.00899556	0.0653672	0.130846	0	0	0	0	0	0	0	0	0	0	0	0	0	0	0	0	0	0	1	0	0	0	0	0	0	0	0	1	1
rs6692611:43919413:A:G	chr1	43919413	rs6692611	G	A	-4.45815	rs2970610	0.14833	5.08302	0.0399484	0.109785	0	0	0	1	0	0	1	0	1	1	1	1	1	1	1	1	1	1	0	0	0	1	1	1	1	1	1	18	10
rs6713551:58269871:C:T	chr2	58269871	rs6713551	T	C	3.46829	rs75575209	0.320551	3.28067	0.0539134	0.132919	0	0	0	0	0	0	0	0	0	0	0	0	1	1	1	0	1	1	0	1	0	0	0	0	0	0	0	6	6
rs67312095:243627135:G:A	chr1	243627135	rs67312095	A	G	-5.1873	rs10803138	0.428261	6.67366	0.101326	0.18409	0	0	0	0	0	0	0	0	0	0	0	0	0	0	0	0	0	0	1	0	0	0	0	0	0	0	0	1	1
rs6768184:161491740:T:C	chr3	161491740	rs6768184	C	T	-5.6694	rs489939	0.991486	7.84164	0.0470692	0.117718	0	0	0	0	0	0	0	0	0	0	0	0	1	0	0	1	0	1	1	1	0	0	0	0	0	0	0	5	5
rs6779258:71549639:T:C	chr3	71549639	rs6779258	C	T	-5.67515	rs7632921	0.991954	7.86967	0.0472066	0.108298	0	0	0	0	0	0	0	0	0	0	0	0	0	0	0	1	0	0	0	0	0	0	0	0	0	0	0	1	1
rs6780776:71554185:C:T	chr3	71554185	rs6780776	T	C	-5.61754	rs7632921	0.975926	7.70115	0.042723	0.102869	0	0	0	0	0	0	0	0	0	0	0	0	0	0	0	1	0	0	0	0	0	0	0	0	0	0	0	1	1
rs6804663:16875451:A:G	chr3	16875451	rs6804663	G	A	5.42179	rs9881798	0.82164	7.23062	0.053471	0.118038	0	0	0	0	0	0	0	0	0	0	0	0	0	1	0	0	0	0	0	0	0	0	0	0	0	0	0	1	1
rs6862802:49870015:C:T	chr5	49870015	rs6862802	T	C	-1.23562	rs77853293	0.201836	0.666351	0.0008316	0.200749	0	0	0	0	0	0	0	0	0	1	0	0	0	0	0	0	0	0	0	0	0	0	0	0	0	0	0	1	1
rs688502:133817223:A:G	chr11	133817223	rs688502	G	A	-5.1805	rs4936215	0.124759	6.64397	0.142443	0.208563	0	0	0	1	0	0	0	0	0	0	0	0	0	1	0	0	1	0	0	0	0	0	0	1	0	1	0	5	2
rs695134:133817809:C:T	chr11	133817809	rs695134	T	C	-5.24942	rs4936215	0.123374	6.81816	0.192234	0.293195	0	0	0	0	0	0	0	1	0	1	0	0	0	0	0	0	0	0	0	0	0	0	0	0	0	0	0	2	2
rs696654:87123091:C:T	chr5	87123091	rs696654	T	C	-4.59499	rs254782	0.41684	5.36452	0.0649232	0.14373	0	0	0	0	0	0	1	0	0	0	1	0	0	0	0	0	0	0	0	0	0	0	0	0	0	0	0	2	1
rs6984926:143262465:T:C	chr8	143262465	rs6984926	C	T	-0.581873	rs4976967	0.178463	0.249492	0.0477262	0.108134	0	0	0	0	0	0	0	0	0	0	0	0	0	1	1	0	1	1	0	0	0	0	0	0	0	0	0	4	4
rs7002693:9148830:G:C	chr8	9148830	rs7002693	C	G	0.453176	rs11993663	0.16068	0.186886	0.0897096	0.160513	0	0	0	0	0	0	1	0	1	0	1	0	0	0	0	0	1	0	1	0	0	0	0	0	0	0	0	5	4
rs7099380:18549016:G:A	chr10	18549016	rs7099380	A	G	5.66537	rs7099380	1	7.83268	0.2994	0.502804	0	0	0	1	0	0	0	0	0	0	1	0	0	0	0	0	0	0	0	0	0	0	0	0	0	0	0	2	1
rs7112715:113402775:G:A	chr11	113402775	rs7112715	A	G	4.21768	rs2514218	0.116206	4.6073	0.052146	0.115295	0	0	0	0	0	0	0	0	0	0	0	0	0	0	0	1	0	0	0	0	0	0	0	0	0	0	0	1	1
rs71316429:10806057:C:G	chr3	10806057	rs71316429	G	C	4.88112	rs6800435	0.135676	5.97881	0.0882636	0.220323	0	1	1	0	0	0	1	0	0	1	1	0	0	0	0	0	0	0	1	0	0	0	0	0	0	0	1	7	4
rs71327107:41418229:T:G	chr22	41418229	rs71327107	G	T	6.26538	rs9607782	0.711515	9.43063	0.0534458	0.122292	0	0	0	1	0	1	0	0	0	0	1	0	0	0	0	0	0	0	0	0	0	0	1	1	1	1	0	7	1
rs71461306:57420855:G:T	chr12	57420855	rs71461306	T	G	-3.55607	rs324015	0.113435	3.42713	0.078624	0.164175	0	0	0	0	0	0	0	0	0	0	1	0	0	0	0	0	0	1	0	0	0	0	0	0	0	0	0	2	2
rs71491832:124611997:C:G	chr11	124611997	rs71491832	G	C	-4.45973	rs12293670	0.149022	5.08991	0.0610836	0.12411	0	0	0	0	0	0	0	0	0	0	0	0	1	0	0	0	0	0	1	0	0	0	0	0	0	0	0	2	2
rs71587275:137823257:A:G	chr5	137823257	rs71587275	G	A	2.31327	rs13169274	0.465596	1.68403	0.516341	0.5739	0	0	0	0	0	0	0	0	0	0	0	0	1	0	0	0	0	0	0	0	0	0	0	0	0	0	0	1	1
rs719409:9151226:C:T	chr8	9151226	rs719409	T	C	0.556355	rs11993663	0.159685	0.237922	0.0710616	0.152632	0	0	0	0	0	0	0	0	0	0	0	0	0	0	0	0	1	1	0	0	0	0	0	0	0	0	0	2	2
rs7240986:53195249:G:A	chr18	53195249	rs7240986	A	G	6.61724	rs28758902	0.56087	10.4365	0.0430482	0.10488	0	0	0	0	0	0	0	0	0	0	0	0	0	0	0	1	0	0	0	0	0	0	0	0	0	0	0	1	1
rs72655575:60556509:C:A	chr8	60556509	rs72655575	A	C	4.87271	rs1473594	0.34089	5.95861	0.046006	0.188319	0	0	0	1	0	0	1	0	1	0	1	1	0	0	1	1	0	1	1	1	0	0	0	0	0	0	0	10	7
rs72700829:150540181:C:T	chr1	150540181	rs72700829	T	C	-5.44537	rs140505938	0.205525	7.28567	0.046866	0.104787	0	0	0	0	1	1	0	0	0	0	1	0	0	0	0	0	0	0	0	0	0	0	1	1	1	1	0	7	1
rs7288838:42243841:T:C	chr22	42243841	rs7288838	C	T	5.44414	rs6002655	0.201389	7.284	0.0649342	0.142274	0	0	0	0	0	0	0	0	0	0	0	0	0	0	0	0	0	0	1	0	0	0	0	0	0	0	0	1	1
rs72930759:53153294:T:C	chr18	53153294	rs72930759	C	T	-6.44013	rs144158419	0.319429	9.92082	0.0653776	0.1161	0	0	0	0	0	0	0	0	0	0	0	0	0	0	0	1	0	0	1	1	0	0	0	0	0	0	0	3	3
rs72930759:53153294:T:C	chr18	53153294	rs72930759	C	T	-6.44013	rs66791238	0.153474	9.92082	0.0587884	0.109293	0	0	0	0	0	0	0	0	0	0	0	0	0	0	0	1	0	0	1	1	0	0	0	0	0	0	0	3	3
rs72930767:53158629:G:C	chr18	53158629	rs72930767	C	G	-6.4403	rs144158419	0.319429	9.92812	0.0630692	0.123487	0	0	0	0	0	0	0	0	0	0	1	0	0	0	0	0	0	0	0	0	0	0	0	0	0	0	0	1	1
rs72930767:53158629:G:C	chr18	53158629	rs72930767	C	G	-6.4403	rs66791238	0.153474	9.92812	0.0596414	0.105833	0	0	0	0	0	0	0	0	0	0	1	0	0	0	0	0	0	0	0	0	0	0	0	0	0	0	0	1	1
rs72930769:53158650:A:G	chr18	53158650	rs72930769	G	A	-6.44408	rs144158419	0.319429	9.93181	0.0636988	0.118085	0	0	0	0	0	0	0	0	0	0	1	0	0	0	0	0	0	0	0	0	0	0	0	0	0	0	0	1	1
rs72930769:53158650:A:G	chr18	53158650	rs72930769	G	A	-6.44408	rs66791238	0.153474	9.93181	0.0586742	0.107063	0	0	0	0	0	0	0	0	0	0	1	0	0	0	0	0	0	0	0	0	0	0	0	0	0	0	0	1	1
rs72930787:53163569:C:T	chr18	53163569	rs72930787	T	C	-6.46454	rs144158419	0.319429	9.9914	0.0740518	0.138594	0	0	0	0	1	0	1	0	0	0	1	0	0	0	1	1	0	1	1	1	0	0	0	0	0	0	0	8	6
rs72930787:53163569:C:T	chr18	53163569	rs72930787	T	C	-6.46454	rs66791238	0.153474	9.9914	0.0614812	0.113615	0	0	0	0	1	0	1	0	0	0	1	0	0	0	1	1	0	1	1	1	0	0	0	0	0	0	0	8	6
rs72934570:53533189:C:T	chr18	53533189	rs72934570	T	C	-7.04953	rs144158419	0.936127	11.7447	0.0579176	0.127692	0	0	0	0	0	0	0	0	0	0	0	0	0	1	0	0	0	0	0	0	0	0	0	0	0	0	0	1	1
rs73034295:133822133:G:A	chr11	133822133	rs73034295	A	G	-7.42179	rs4936215	0.731507	12.9431	0.0843448	0.151164	0	0	0	0	0	0	0	0	0	0	0	0	1	0	1	0	0	1	0	0	0	0	0	0	0	0	0	3	3
rs73102769:233793211:T:C	chr2	233793211	rs73102769	C	T	7.06285	rs4144797	0.244956	11.7878	0.159381	0.203567	0	0	0	0	0	0	0	0	0	1	0	0	0	0	1	0	0	1	0	0	0	0	0	0	0	0	0	3	3
rs73191547:10033425:A:T	chr8	10033425	rs73191547	T	A	5.49838	rs11993663	0.935633	7.41567	0.132583	0.227319	0	0	0	0	0	0	0	0	0	0	0	0	0	0	0	0	0	0	1	0	0	0	0	0	0	0	0	1	1
rs73598006:68074454:C:G	chr16	68074454	rs73598006	G	C	3.143	rs1975802	0.613825	2.76955	0.0116184	0.214673	1	0	0	0	0	1	1	0	0	0	0	0	0	0	1	0	1	1	1	0	1	1	1	1	1	1	0	13	4
rs74340199:201171129:G:A	chr2	201171129	rs74340199	A	G	5.70798	rs2949006	0.143063	7.9431	0.0650048	0.171539	0	0	1	1	0	0	1	0	1	1	1	1	1	1	1	1	1	1	1	1	0	0	0	1	0	1	1	18	12
rs746212:73165234:C:T	chr2	73165234	rs746212	T	C	-5.06466	rs2077586	0.714789	6.37882	0.060405	0.13148	0	1	0	0	0	0	0	0	0	0	0	0	0	0	1	1	0	0	0	0	0	0	0	0	0	0	0	3	2
rs74853338:201171651:C:T	chr2	201171651	rs74853338	T	C	3.75382	rs1347692	0.11225	3.75945	0.105501	0.188611	0	1	0	0	0	0	0	1	1	0	1	0	1	1	0	0	0	0	0	0	0	0	0	1	0	1	0	8	5
rs74965575:53023170:G:A	chr18	53023170	rs74965575	A	G	6.71055	rs79926379	0.844753	10.7122	0.0709896	0.125979	0	0	0	0	0	0	0	0	0	0	0	0	0	0	0	0	0	0	1	0	0	0	0	0	0	0	0	1	1
rs75059851:133822569:A:G	chr11	133822569	rs75059851	G	A	-7.41096	rs4936215	0.76761	12.8928	0.0589478	0.10645	0	0	0	0	0	0	0	1	0	0	0	0	0	0	0	0	0	0	0	0	0	0	0	0	0	0	0	1	1
rs75204333:67574408:T:C	chr16	67574408	rs75204333	C	T	3.01306	rs1975802	0.128539	2.58503	0.180663	0.205364	0	0	0	0	0	0	0	0	0	0	0	0	1	1	1	1	1	1	1	1	0	0	0	0	0	0	1	9	9
rs75968099:36858583:C:T	chr3	36858583	rs75968099	T	C	6.47602	rs75968099	1	10.0264	0.0923936	0.153777	0	0	0	0	0	0	0	0	0	0	0	0	0	0	0	1	1	1	0	0	0	0	0	0	0	0	0	3	3
rs760609:114708100:A:C	chr6	114708100	rs760609	C	A	-4.97381	rs760608	0.440375	6.18243	0.0569874	0.126015	0	0	0	0	0	0	0	0	0	0	0	0	0	0	0	0	0	0	0	1	0	0	0	0	0	0	0	1	1
rs76929866:71628286:A:C	chr3	71628286	rs76929866	C	A	-1.698	rs7632921	0.496582	1.04624	0.0731346	0.159688	0	0	0	0	0	0	0	0	0	0	0	0	0	1	0	0	0	0	0	0	0	0	0	0	0	0	0	1	1
rs7749241:73172294:C:T	chr6	73172294	rs7749241	T	C	-4.02871	rs1339227	0.121582	4.24336	0.0647302	0.146451	0	0	0	0	0	0	0	0	0	0	0	0	0	0	0	0	0	0	1	1	0	0	0	0	0	0	0	2	2
rs778371:233743109:A:G	chr2	233743109	rs778371	G	A	8.02969	rs4144797	0.631148	15.0101	0.25787	0.363324	0	0	0	0	0	0	0	0	0	0	0	0	0	0	0	1	0	0	0	0	0	0	0	0	0	0	0	1	1
rs7828085:60538321:C:T	chr8	60538321	rs7828085	T	C	5.57976	rs1473594	0.802959	7.61798	0.020237	0.134471	0	0	0	0	0	0	0	0	0	0	0	0	1	0	0	0	0	0	0	0	0	0	0	0	0	0	0	1	1
rs78319998:176797778:A:T	chr4	176797778	rs78319998	T	A	4.75174	rs62334820	0.146925	5.69465	0.126917	0.241261	0	0	0	0	0	0	0	0	1	0	0	0	1	1	1	1	1	1	1	1	0	0	0	0	0	0	0	9	9
rs7923938:18744719:T:C	chr10	18744719	rs7923938	C	T	-7.01896	rs7893279	0.989722	11.6459	0.0530622	0.12242	0	0	1	0	0	0	1	0	0	0	1	1	0	0	0	0	0	0	0	0	0	0	0	0	0	0	0	4	1
rs7928640:124628619:C:T	chr11	124628619	rs7928640	T	C	-5.8893	rs12293670	0.273283	8.40671	0.0712368	0.176133	0	0	0	0	0	0	0	0	0	1	0	1	0	0	0	0	0	0	0	0	0	0	0	1	0	1	0	4	1
rs7936858:130732100:A:T	chr11	130732100	rs7936858	T	A	5.17145	rs35774874	0.12186	6.63451	0.0413556	0.101228	1	0	0	1	0	1	1	0	1	1	1	1	0	1	1	1	1	1	0	1	1	1	1	1	1	1	0	20	9
rs79480505:143287747:C:T	chr8	143287747	rs79480505	T	C	-4.90785	rs4976967	0.179363	6.03621	0.0935862	0.188299	0	0	0	0	0	0	0	0	0	0	1	0	0	0	0	0	0	0	0	0	0	0	0	0	0	0	0	1	1
rs79480505:143287747:C:T	chr8	143287747	rs79480505	T	C	-4.90785	rs67439964	0.148866	6.03621	0.113419	0.247392	0	0	0	0	0	0	0	0	0	0	1	0	0	0	0	0	0	0	0	0	0	0	0	0	0	0	0	1	1
rs7951870:46373311:T:C	chr11	46373311	rs7951870	C	T	7.29478	rs7951870	1	12.5243	0.0625392	0.119911	0	0	0	0	0	0	0	0	0	1	0	0	1	0	0	0	0	0	0	0	0	0	0	0	0	0	0	2	2
rs8053264:67424693:T:C	chr16	67424693	rs8053264	C	T	2.77539	rs1975802	0.124273	2.25964	0.181648	0.0385936	0	0	0	0	0	0	0	0	0	0	0	0	0	0	0	1	0	0	0	0	0	0	0	0	0	0	0	1	1
rs882195:2350401:G:C	chr12	2350401	rs882195	C	G	8.32903	rs2007044	0.677211	16.0878	0.0835172	0.18116	0	0	0	0	0	0	0	0	0	0	0	0	0	0	0	0	0	0	1	0	0	0	0	0	0	0	0	1	1
rs889314:49852945:A:G	chr5	49852945	rs889314	G	A	-1.31838	rs77853293	0.2016	0.72538	0.201113	0.20174	0	0	0	0	0	0	0	0	0	0	0	0	0	0	0	1	0	0	0	1	0	0	0	0	0	0	0	2	2
rs893949:134296384:C:T	chr11	134296384	rs893949	T	C	-5.53918	rs893949	1	7.52578	0.418269	0.58327	0	0	0	0	0	0	0	0	0	0	1	0	0	0	0	0	0	0	0	0	0	0	0	0	0	0	0	1	1
rs918757:71372483:A:G	chr16	71372483	rs918757	G	A	-5.06589	rs2161711	0.716337	6.39362	0.063428	0.143212	0	0	0	0	0	0	0	0	0	0	0	0	0	0	0	0	0	0	1	0	0	0	0	0	0	0	0	1	1
rs9611197:39953828:A:G	chr22	39953828	rs9611197	G	A	2.53868	rs5757730	0.333272	1.95468	0.0631798	0.158961	0	0	0	0	0	0	0	1	0	0	1	0	0	1	1	0	1	1	0	0	0	0	0	0	0	0	0	6	6
rs9611198:39955873:A:C	chr22	39955873	rs9611198	C	A	6.76685	rs5757730	0.916952	10.8794	0.0565472	0.107392	0	0	0	0	0	1	0	0	0	0	0	0	1	1	1	0	0	1	0	0	0	0	1	0	1	0	0	7	4
rs970763:177274554:G:A	chr1	177274554	rs970763	A	G	-5.09114	rs4650963	0.129968	6.44129	0.063697	0.125685	0	0	0	0	0	0	0	1	0	0	0	0	0	0	0	0	0	0	0	0	0	0	0	0	0	0	0	1	1
rs982085:137775581:C:G	chr5	137775581	rs982085	G	C	-5.72981	rs13169274	0.227583	7.98716	0.139667	0.270734	1	0	0	1	0	0	0	1	1	1	1	1	1	1	1	0	1	1	0	1	1	1	1	0	1	0	1	18	11
rs9834970:36856030:T:C	chr3	36856030	rs9834970	C	T	6.13881	rs75968099	0.509026	9.07935	0.200668	0.342848	0	0	0	0	0	0	0	0	0	0	0	0	0	0	1	0	0	0	0	0	0	0	0	0	0	0	0	1	1
rs9845457:135914476:G:A	chr3	135914476	rs9845457	A	G	-6.1734	rs7432375	0.477642	9.17005	0.040166	0.144088	1	0	1	1	0	1	0	1	0	1	0	1	1	0	1	1	1	1	1	1	1	1	1	0	1	0	1	19	10
rs9925102:29983148:T:C	chr16	29983148	rs9925102	C	T	-7.00255	rs11646127	0.964105	11.5867	0.0430042	0.104075	0	0	0	0	0	0	0	0	0	0	0	0	0	0	0	1	0	0	0	0	0	0	0	0	0	0	0	1	1
rs9932196:29983119:G:T	chr16	29983119	rs9932196	T	G	-7.03182	rs11646127	0.964105	11.7011	0.0479138	0.108868	0	0	0	0	0	0	0	0	0	0	0	0	0	0	0	1	0	0	0	0	0	0	0	0	0	0	0	1	1
rs9940665:67289841:C:T	chr16	67289841	rs9940665	T	C	0.963176	rs1975802	0.149985	0.474566	0.006088	0.206502	0	0	0	0	0	0	0	0	0	0	0	0	0	0	0	0	0	0	1	0	0	0	0	0	0	0	0	1	1
rs9964176:52751578:G:T	chr18	52751578	rs9964176	T	G	5.77526	rs5825114	0.459257	8.1152	0.0574312	0.100658	0	0	0	0	0	0	0	0	0	0	0	0	0	0	0	0	0	0	1	0	0	0	0	0	0	0	0	1	1
