## Supplementary material for "Leveraging mouse chromatin data for heritability enrichment informs common disease architecture and reveals cortical layer contributions to schizophrenia": Table S11

### Sheet: Table.S11_tf-freq
TF.gene	Freq
REST	21
EP300	16
EGR1	15
FOXJ3	15
ESRRA	13
SOX8	13
FOXJ2	12
PAX5	12
HDAC2	11
HIC1	11
TBP	11
YY1	11
RUNX1	10
RXRA	10
SOX9	10
ESRRG	9
FOXP1	9
RARA	9
SIN3A	9
SP1	9
TAF1	9
BCLAF1	8
CTCF	8
E2F1	8
ELF1	8
FOS	8
FOXG1	8
NR3C1	8
POU2F1	8
RAD21	8
SOX10	8
SRF	8
TCF3	8
ATF3	7
GTF3C2	7
HEY1	7
NFE2	7
POU2F2	7
POU3F2	7
PPARG	7
PRDM1	7
TCF12	7
TFAP2A	7
TP53	7
EGR4	6
JUND	6
MSX2	6
MYOD1	6
NKX2-5	6
PAX4	6
RARG	6
SPDEF	6
TBX21	6
ZEB1	6
ZNF143	6
AP1	5
BHLHE40	5
CACD	5
CEBP	5
CREB3L1	5
E2F4	5
ESR1	5
FOXA1	5
FOXC1	5
FOXC2	5
FOXO3	5
FOXO6	5
GABPA	5
GCM1	5
HF1H3B	5
HNF4A	5
HOXC10	5
IRF1	5
MEOX2	5
MYC	5
NANOG	5
NHLH1	5
NR2F6	5
NR4A2	5
PAX6	5
POU4F2	5
RREB1	5
SETDB1	5
SMC3	5
STAT3	5
TEF	5
ZBTB33	5
ZFX	5
AIRE	4
BCL3	4
CACBP	4
CCNT2	4
CEBPB	4
CEBPG	4
CHD2	4
CPEB1	4
CRX	4
EGR2	4
EWSR1::FLI1	4
FIGLA	4
FOXO1	4
HNF4	4
HOXA13	4
ID4	4
MAFK	4
MAX	4
MESP1	4
MYEF2	4
NKX2-1	4
PBX3	4
POU1F1	4
POU4F3	4
POU5F1	4
RARB	4
SOX1	4
SOX17	4
SOX2	4
SOX21	4
SP3	4
SPI1	4
SREBF1	4
TCF4	4
TFAP2C	4
USF	4
ZIC1	4
ZIC3	4
ALX1	3
ATF4	3
BARHL2	3
BARX1	3
CDX2	3
CEBPA	3
CREB1	3
CUX1	3
ETS1	3
FOXB1	3
FOXK1	3
FOXL1	3
FOXM1	3
FOXO4	3
GATA1	3
GATA3	3
GATA4	3
GLI2	3
HAND1	3
HNF4G	3
HOXB13	3
HOXC13	3
HOXD10	3
HOXD11	3
HOXD13	3
HOXD9	3
IKZF1	3
IRF3	3
KLF4	3
KLF7	3
LHX2	3
LMO2	3
MAF	3
MEF2C	3
MSX1	3
NFIX	3
NKX2-3	3
NKX2-4	3
NKX2-6	3
OBOX1	3
OBOX2	3
PATZ1	3
PAX	3
PDX1	3
POU3F3	3
POU4F1	3
POU6F2	3
PPARA	3
RFX1	3
RFX5	3
RORA	3
SOX7	3
SP4	3
SP8	3
SPIC	3
SRY	3
TBX1	3
TEAD3	3
TFAP2	3
TFAP4	3
TFCP2	3
THAP1	3
TP63	3
YY2	3
ZNF232	3
ZNF410	3
ZNF691	3
BACH2	2
BATF	2
BBX	2
BCL11A	2
BCL6B	2
CDC5L	2
CDX	2
CREB3L2	2
DOBOX5	2
E2F2	2
E2F3	2
E4F1	2
EBF1	2
EGR3	2
ELF2	2
ESRRB	2
ETV7	2
FOXD3	2
FOXQ1	2
GATA	2
GATA2	2
GLI	2
GLIS1	2
GLIS2	2
GLIS3	2
GTF2A	2
HERPUD1	2
HEY2	2
HINFP	2
HOXA10	2
HOXA7	2
HOXB9	2
HOXC11	2
HOXC9	2
HOXD8	2
IRF	2
IRF4	2
IRF7	2
IRF9	2
IRX3	2
ISX	2
KLF12	2
KLF13	2
KLF14	2
KLF16	2
LHX8	2
MEF2A	2
MEIS2	2
MEIS3	2
MLXIPL	2
MTF1	2
MXI1	2
MYBL1	2
MYC::MAX	2
MYCN	2
MYF6	2
NFE2L1::MAFG	2
NFIA	2
NFIB	2
NFIL3	2
NFY	2
NKX2-2	2
NKX2-8	2
NKX3-1	2
NKX6-1	2
NKX6-2	2
NR1H	2
NR2E1	2
NR2E1::NFIC	2
NR2F1	2
NR2F2	2
NRF1	2
OBOX5	2
ONECUT3	2
PAX1	2
PBX1	2
PGR	2
PITX1	2
PITX2	2
POLR3A	2
POU5F1B	2
POU6F1	2
PPARGC1A	2
PROP1	2
PTEN	2
RBPJ	2
RHOXF1	2
RUNX3	2
RXRB	2
RXRG	2
SCRT1	2
SIX5	2
SMAD3	2
SMARCB1	2
SOX11	2
SOX15	2
SOX18	2
SOX3	2
SOX4	2
SP2	2
SREBF2	2
STAT1	2
TAL1	2
TBX15	2
TBX20	2
TBX5	2
TCF7	2
TCF7L1	2
TCF7L2	2
TEAD1	2
TFAP2B	2
TFE3	2
TFEB	2
TLX2	2
USF1	2
USF2	2
VENTX	2
ZBTB16	2
ZBTB7B	2
ZIC2	2
ZNF281	2
ZNF589	2
ZNF713	2
ZNF740	2
ZNF784	2
ZSCAN4	2
AFP	1
ALX4	1
ARID5B	1
ARNT	1
ARNTL	1
ASCL2	1
BACH1	1
BARHL1	1
BHLHE41	1
BPTF	1
BRCA1	1
CBX5	1
CCDC6	1
CDX1	1
CENPB	1
CLOCK	1
COMP1	1
CPHX	1
CREB	1
CREB3	1
CTCFL	1
DBX1	1
DBX2	1
DLX1	1
DLX2	1
DLX3	1
DMRT1	1
DMRT2	1
DMRT3	1
DMRTA2	1
DMRTC2	1
DPRX	1
DUX4	1
DUXA	1
E2F6	1
E2F7	1
E2F8	1
EGR	1
ELF3	1
ELK1	1
EN2	1
ESR2	1
ETS	1
ETS2	1
EVX1	1
FLI1	1
FOX	1
FOXD1	1
FOXD2	1
FOXP3	1
GBX1	1
GBX2	1
GFI1	1
GFI1B	1
GSX2	1
HBP1	1
HDX	1
HES5	1
HES7	1
HESX1	1
HIF1A	1
HLF	1
HMBOX1	1
HMX1	1
HMX2	1
HMX3	1
HNF1	1
HNF1A	1
HNF1B	1
HOXA1	1
HOXA11	1
HOXA2	1
HOXA3	1
HOXA9	1
HOXB5	1
HOXC12	1
HOXC5	1
HOXD12	1
HOXD3	1
HSF1	1
HSFY2	1
IKZF2	1
INSM1	1
IRF2	1
IRF8	1
IRX2	1
ISL2	1
ITGB2	1
JDP2	1
JUN	1
LBX2	1
LEF1	1
LHX3	1
LHX5	1
LHX6	1
LHX9	1
MAFB	1
MAFF	1
MEF2B	1
MEF2D	1
MEIS1	1
MEIS1::HOXA9	1
MEOX1	1
MLX	1
MNX1	1
MSC	1
MYBL2	1
MYF	1
MYOG	1
MZF1	1
NEUROG2	1
NFAT	1
NFAT5	1
NFATC1	1
NFE2L2	1
NFIC	1
NFKB1	1
NFYA	1
NOTO	1
NR1H4	1
NR2C2	1
NR2E3	1
OBOX3	1
ONECUT1	1
ONECUT2	1
OSR1	1
OSR2	1
OTX1	1
OTX2	1
PAX2	1
PAX7	1
PBX	1
PITX3	1
PKNOX1	1
PKNOX2	1
POU	1
PROX1	1
PRRX1	1
RAR	1
REL	1
RHOXF2	1
RUNX	1
RUNX2	1
SCRT2	1
SEF1	1
SIX1	1
SIX2	1
SIX3	1
SIX4	1
SIX6	1
SMAD	1
SMAD4	1
SMARCC2	1
SOX	1
SOX12	1
SOX14	1
SPZ1	1
STAT5B	1
T	1
TCF21	1
TEAD4	1
TFCP2L1	1
TFEC	1
TGIF1	1
TGIF2	1
TP73	1
VAX1	1
VAX2	1
VDR	1
VSX1	1
VSX2	1
XBP1	1
ZBED1	1
ZBTB14	1
ZBTB6	1
ZBTB7A	1
ZKSCAN3	1
ZNF219	1
ZNF263	1
ZNF282	1
ZNF423	1
ZNF628	1
ZNF75A	1
ZSCAN16	1
