## Supplementary material for "Leveraging mouse chromatin data for heritability enrichment informs common disease architecture and reveals cortical layer contributions to schizophrenia": Table S12

### Sheet: Table.S12_duplicated-snps-high-
id	chr	pos	rsid	A1	A2	Zscore	lead.snp	r.squared	#NAME?	PIP_null	PIP_anno
rs10803143:243615589:C:T	chr1	243615589	rs10803143	T	C	-4.90385	rs10803138	0.193427	6.03433	0.0692704	0.109437
rs10803143:243615589:C:T	chr1	243615589	rs10803143	T	C	-4.90385	rs14403	0.225084	6.03433	0.131878	0.293043
rs11682175:57987593:T:C	chr2	57987593	rs11682175	C	T	6.97609	rs75575209	0.104966	11.5157	0.999266	0.999023
rs11682175:57987593:T:C	chr2	57987593	rs11682175	C	T	6.97609	rs7596038	0.325625	11.5157	0.891903	0.864265
rs1191551:30000405:T:G	chr14	30000405	rs1191551	G	T	-6.25192	rs1191551	1	9.3851	0.158509	0.156438
rs1191551:30000405:T:G	chr14	30000405	rs1191551	G	T	-6.25192	rs199687649	0.105874	9.3851	0.269079	0.263236
rs13262595:143316970:A:G	chr8	143316970	rs13262595	G	A	-8.49186	rs58033671	1	16.7011	0.159678	0.161385
rs13262595:143316970:A:G	chr8	143316970	rs13262595	G	A	-8.49186	rs67439964	0.116144	16.7011	0.285961	0.285324
rs1367858:201160771:C:T	chr2	201160771	rs1367858	T	C	6.96719	rs1347692	0.103711	11.4895	0.557321	0.404243
rs1367858:201160771:C:T	chr2	201160771	rs1367858	T	C	6.96719	rs2949006	0.274347	11.4895	0.389903	0.279644
rs136844:40049149:A:G	chr22	40049149	rs136844	G	A	6.33874	rs4820386	0.100942	9.63451	0.484452	0.711584
rs136844:40049149:A:G	chr22	40049149	rs136844	G	A	6.33874	rs5757730	0.178698	9.63451	0.192209	0.371983
rs1593304:131619847:A:G	chr7	131619847	rs1593304	G	A	5.59235	rs4523180	0.4123	7.64975	0.48108	0.491921
rs1593304:131619847:A:G	chr7	131619847	rs1593304	G	A	5.59235	rs7801375	0.131776	7.64975	0.916967	0.915562
rs16867576:88746331:A:G	chr5	88746331	rs16867576	G	A	-6.73654	rs16867576	1	10.7825	0.131004	0.135618
rs16867576:88746331:A:G	chr5	88746331	rs16867576	G	A	-6.73654	rs254782	0.105622	10.7825	0.209108	0.254137
rs1959440:30208630:G:T	chr14	30208630	rs1959440	T	G	6.23065	rs1191551	0.115917	9.33255	0.226566	0.209962
rs1959440:30208630:G:T	chr14	30208630	rs1959440	T	G	6.23065	rs199687649	0.212229	9.33255	0.228456	0.215964
rs199687649:30189985:C:CA	chr14	30189985	rs199687649	CA	C	5.76831	rs1191551	0.105874	8.1359	0.2043	0.191265
rs199687649:30189985:C:CA	chr14	30189985	rs199687649	CA	C	5.76831	rs199687649	1	8.1359	0.125494	0.123489
rs34603418:53252889:C:T	chr18	53252889	rs34603418	T	C	-6.46841	rs28758902	0.151661	9.99568	0.0526548	0.103674
rs34603418:53252889:C:T	chr18	53252889	rs34603418	T	C	-6.46841	rs66791238	0.706361	9.99568	0.056419	0.11005
rs3769482:201173100:C:G	chr2	201173100	rs3769482	G	C	6.74586	rs1347692	0.109065	10.8182	0.083403	0.183814
rs3769482:201173100:C:G	chr2	201173100	rs3769482	G	C	6.74586	rs2949006	0.271498	10.8182	0.104161	0.188649
rs3769483:201173048:A:G	chr2	201173048	rs3769483	G	A	6.76008	rs1347692	0.109065	10.8601	0.0983438	0.204193
rs3769483:201173048:A:G	chr2	201173048	rs3769483	G	A	6.76008	rs2949006	0.271498	10.8601	0.11256	0.19556
rs3769484:201172999:C:T	chr2	201172999	rs3769484	T	C	6.72348	rs1347692	0.109065	10.752	0.080452	0.171924
rs3769484:201172999:C:T	chr2	201172999	rs3769484	T	C	6.72348	rs2949006	0.271498	10.752	0.0947778	0.181371
rs3773739:53268429:A:G	chr3	53268429	rs3773739	G	A	5.35381	rs1080500	0.146511	7.06349	0.0867542	0.155697
rs3773739:53268429:A:G	chr3	53268429	rs3773739	G	A	5.35381	rs312477	0.267049	7.06349	0.0522684	0.111543
rs3773745:53270424:A:G	chr3	53270424	rs3773745	G	A	5.33671	rs1080500	0.150663	7.02365	0.0829622	0.134321
rs3773745:53270424:A:G	chr3	53270424	rs3773745	G	A	5.33671	rs312477	0.264122	7.02365	0.0494948	0.102448
rs4129585:143312933:A:C	chr8	143312933	rs4129585	C	A	-8.5787	rs58033671	0.995983	17.0334	0.255191	0.252963
rs4129585:143312933:A:C	chr8	143312933	rs4129585	C	A	-8.5787	rs67439964	0.11363	17.0334	0.447596	0.442435
rs4309187:113412443:A:C	chr11	113412443	rs4309187	C	A	6.65205	rs2514218	0.780959	10.5376	0.100936	0.103178
rs4309187:113412443:A:C	chr11	113412443	rs4309187	C	A	6.65205	rs4936277	0.160988	10.5376	0.697681	0.701605
rs4976992:143369368:C:T	chr8	143369368	rs4976992	T	C	-7.25838	rs58033671	0.360608	12.3969	0.184291	0.180902
rs4976992:143369368:C:T	chr8	143369368	rs4976992	T	C	-7.25838	rs67439964	0.105037	12.3969	0.0963828	0.104535
rs4976999:143269443:A:G	chr8	143269443	rs4976999	G	A	5.29537	rs4976967	0.367974	6.92445	0.163885	0.157975
rs4976999:143269443:A:G	chr8	143269443	rs4976999	G	A	5.29537	rs58033671	0.110073	6.92445	0.138418	0.137203
rs5825145:53352557:GTTTA:G	chr18	53352557	rs5825145	G	GTTTA	2.34426	rs28758902	0.233811	1.71874	0.37084	0.319299
rs5825145:53352557:GTTTA:G	chr18	53352557	rs5825145	G	GTTTA	2.34426	rs66791238	0.207208	1.71874	0.539911	0.453631
rs5837713:200768454:TC:T	chr2	200768454	rs5837713	T	TC	-7.18104	rs200626410	1	12.1713	0.999999	0.999999
rs5837713:200768454:TC:T	chr2	200768454	rs5837713	T	TC	-7.18104	rs2949006	0.284073	12.1713	0.871392	0.874417
rs587136:53225049:T:C	chr18	53225049	rs587136	C	T	-6.65157	rs144158419	0.114465	10.5467	0.101485	0.179463
rs587136:53225049:T:C	chr18	53225049	rs587136	C	T	-6.65157	rs28758902	0.156987	10.5467	0.109627	0.192645
rs587136:53225049:T:C	chr18	53225049	rs587136	C	T	-6.65157	rs66791238	0.70448	10.5467	0.09571	0.182052
rs6435048:201167854:C:T	chr2	201167854	rs6435048	T	C	6.7793	rs1347692	0.109065	10.9172	0.117689	0.092118
rs6435048:201167854:C:T	chr2	201167854	rs6435048	T	C	6.7793	rs2949006	0.271498	10.9172	0.125616	0.0928108
rs66580221:88745184:T:C	chr5	88745184	rs66580221	C	T	-6.71845	rs16867576	0.989885	10.7305	0.119736	0.122489
rs66580221:88745184:T:C	chr5	88745184	rs66580221	C	T	-6.71845	rs254782	0.106864	10.7305	0.269501	0.241866
rs6704641:200164252:G:A	chr2	200164252	rs6704641	A	G	6.53987	rs1451488	0.191582	10.2104	0.116715	0.105589
rs6704641:200164252:G:A	chr2	200164252	rs6704641	A	G	6.53987	rs34719143	0.322981	10.2104	0.189402	0.173214
rs68034392:53271457:GT:G	chr18	53271457	rs68034392	G	GT	-6.60004	rs28758902	0.161169	10.3745	0.121599	0.0958916
rs68034392:53271457:GT:G	chr18	53271457	rs68034392	G	GT	-6.60004	rs66791238	0.662778	10.3745	0.119449	0.0885532
rs6891794:88746164:T:G	chr5	88746164	rs6891794	G	T	-6.73051	rs16867576	0.989885	10.7747	0.125742	0.127366
rs6891794:88746164:T:G	chr5	88746164	rs6891794	G	T	-6.73051	rs254782	0.106864	10.7747	0.271098	0.22968
rs72930759:53153294:T:C	chr18	53153294	rs72930759	C	T	-6.44013	rs144158419	0.319429	9.92082	0.0653776	0.1161
rs72930759:53153294:T:C	chr18	53153294	rs72930759	C	T	-6.44013	rs66791238	0.153474	9.92082	0.0587884	0.109293
rs72930767:53158629:G:C	chr18	53158629	rs72930767	C	G	-6.4403	rs144158419	0.319429	9.92812	0.0630692	0.123487
rs72930767:53158629:G:C	chr18	53158629	rs72930767	C	G	-6.4403	rs66791238	0.153474	9.92812	0.0596414	0.105833
rs72930769:53158650:A:G	chr18	53158650	rs72930769	G	A	-6.44408	rs144158419	0.319429	9.93181	0.0636988	0.118085
rs72930769:53158650:A:G	chr18	53158650	rs72930769	G	A	-6.44408	rs66791238	0.153474	9.93181	0.0586742	0.107063
rs72930787:53163569:C:T	chr18	53163569	rs72930787	T	C	-6.46454	rs144158419	0.319429	9.9914	0.0740518	0.138594
rs72930787:53163569:C:T	chr18	53163569	rs72930787	T	C	-6.46454	rs66791238	0.153474	9.9914	0.0614812	0.113615
rs74576444:143368449:T:C	chr8	143368449	rs74576444	C	T	-7.25838	rs58033671	0.358217	12.4012	0.186245	0.193106
rs74576444:143368449:T:C	chr8	143368449	rs74576444	C	T	-7.25838	rs67439964	0.104411	12.4012	0.104475	0.102779
rs7605111:200162727:C:T	chr2	200162727	rs7605111	T	C	6.52727	rs1451488	0.200936	10.1733	0.10954	0.102442
rs7605111:200162727:C:T	chr2	200162727	rs7605111	T	C	6.52727	rs34719143	0.309731	10.1733	0.15593	0.150778
rs7814166:143370923:A:T	chr8	143370923	rs7814166	T	A	-7.28682	rs58033671	0.360608	12.4841	0.196129	0.208551
rs7814166:143370923:A:T	chr8	143370923	rs7814166	T	A	-7.28682	rs67439964	0.105037	12.4841	0.1118	0.114087
rs79480505:143287747:C:T	chr8	143287747	rs79480505	T	C	-4.90785	rs4976967	0.179363	6.03621	0.0935862	0.188299
rs79480505:143287747:C:T	chr8	143287747	rs79480505	T	C	-4.90785	rs67439964	0.148866	6.03621	0.113419	0.247392
rs8090341:53292908:T:C	chr18	53292908	rs8090341	C	T	-0.409362	rs28758902	0.163538	0.167236	0.187644	0.156149
rs8090341:53292908:T:C	chr18	53292908	rs8090341	C	T	-0.409362	rs66791238	0.239528	0.167236	0.233818	0.214442
rs8180995:143326237:A:G	chr8	143326237	rs8180995	G	A	-8.44626	rs4976967	0.181589	16.5129	0.166817	0.15727
rs8180995:143326237:A:G	chr8	143326237	rs8180995	G	A	-8.44626	rs58033671	0.680671	16.5129	0.117077	0.120392
rs9947720:53114263:T:C	chr18	53114263	rs9947720	C	T	0.293552	rs144158419	0.137142	0.114074	0.989065	0.990117
rs9947720:53114263:T:C	chr18	53114263	rs9947720	C	T	0.293552	rs79926379	0.237086	0.114074	0.918961	0.915592
