## Supplementary material for "Leveraging mouse chromatin data for heritability enrichment informs common disease architecture and reveals cortical layer contributions to schizophrenia": Table S13

### Sheet: Sheet1
LDSC files downloaded	URL
Baseline	https://data.broadinstitute.org/alkesgroup/LDSCORE/1000G_Phase3_baseline_v1.1_ldscores.tgz
PLINK	https://data.broadinstitute.org/alkesgroup/LDSCORE/1000G_Phase3_plinkfiles.tgz
Freq	https://data.broadinstitute.org/alkesgroup/LDSCORE/1000G_Phase3_frq.tgz
Weights	https://data.broadinstitute.org/alkesgroup/LDSCORE/1000G_Phase3_weights_hm3_no_MHC.tgz
snplist	https://data.broadinstitute.org/alkesgroup/LDSCORE/w_hm3.snplist.bz2
Roadmap control for ATAC	https://data.broadinstitute.org/alkesgroup/LDSCORE/LDSC_SEG_ldscores/Corces_ATAC_1000Gv3_ldscores.tgz
