## Supplementary material for "Leveraging mouse chromatin data for heritability enrichment informs common disease architecture and reveals cortical layer contributions to schizophrenia": Table S14

### Sheet: Pardinas_TableS3_new
chromosome	start	end	lead.snp	search.snp	notes
chr1	173479023	175000887	rs6701877	rs6701877	.
chr1	149998923	151115887	rs140505938	rs140505938	.
chr1	73264393	74115945	rs12129573	rs12129573	.
chr1	43793214	44480093	rs2970610	rs2970610	.
chr1	190757036	191408693	rs28374258	rs28374258	.
chr1	98036832	98651527	rs2660304	rs2660304	.
chr1	8352642	8838528	rs34269918	rs34269918	.
chr1	243203672	243627135	rs10803138	rs10803138	.
chr1	243614180	244025999	rs14403	rs14403	.
chr1	66205718	66552709	rs12129719	rs12129719	.
chr1	177170720	177428790	rs4650963	rs4650963	.
chr1	95746349	95944432	rs6680011	rs6680011	.
chr1	200250436	200421466	rs6678676	rs6678676	.
chr1	97731961	97885249	rs11165867	rs11165867	.
chr1	190585303	190719743	rs55770408	rs55770408	.
chr1	239166610	239298749	rs72769124	rs72769124	.
chr1	30411185	30516776	rs6694545	rs6694545	.
chr1	2368232	2402499	rs4648845	rs4648845	.
chr2	198144002	198954774	rs6434928	rs6434928	.
chr2	200536068	201309547	rs2949006	rs2949006	.
chr2	185405580	186057716	rs10196799	rs10196799	.
chr2	57895438	58502679	rs75575209	rs75575209	.
chr2	73511262	74101954	rs56145559	rs56145559	.
chr2	57941185	58500141	rs7596038	rs7596038	.
chr2	199776050	200305460	rs1451488	rs1451488	.
chr2	57950104	58450569	rs77011057	rs77011057	.
chr2	199921578	200332499	rs34719143	rs34719143	.
chr2	22499207	22822159	rs12712510	rs12712510	.
chr2	233550961	233814878	rs4144797	rs4144797	.
chr2	200387210	200632032	rs76432012	rs76432012	.
chr2	201113452	201333001	rs1347692	rs1347692	.
chr2	225308978	225469611	rs11685299	rs11685299	.
chr2	145120947	145214607	rs12991836	rs12991836	.
chr2	146363633	146441828	rs56807175	rs56807175	.
chr2	73129974	73168593	rs2077586	rs2077586	.
chr2	200768453	200768453	rs200626410	rs200626410	.
chr3	135669219	136752653	rs7432375	rs7432375	.
chr3	52217088	53281183	rs1080500	rs1080500	.
chr3	180524764	181245320	rs34796896	rs34796896	.
chr3	17219137	17888256	rs11409090	rs11409090	.
chr3	180860434	181256285	rs55672338	rs55672338	.
chr3	161146130	161520740	rs489939	rs489939	.
chr3	16747942	17119238	rs9881798	rs9881798	.
chr3	63715318	64005452	rs704373	rs704373	.
chr3	53273192	53539241	rs312477	rs312477	.
chr3	71481192	71679664	rs7632921	rs7632921	.
chr3	2428745	2582549	rs35346733	rs35346733	.
chr3	36834099	36964583	rs75968099	rs75968099	.
chr3	10793110	10872262	rs6800435	rs6800435	.
chr3	60277174	60303504	rs1353545	rs1353545	.
chr4	102547366	103388441	rs13107325	rs13107325	.
chr4	170198392	170647421	rs10520163	rs10520163	.
chr4	143629150	143924146	rs13121251	rs13121251	.
chr4	176795426	176973267	rs62334820	rs62334820	.
chr4	23334811	23443552	rs215411	rs215411	.
chr4	176717618	176756594	rs12498839	rs12498839	.
chr5	44642670	46405055	rs16902086	rs16902086	.
chr5	87407727	88871993	rs16867576	rs16867576	.
chr5	86909526	88224419	rs254782	rs254782	.
chr5	151437972	152654479	rs79212538	rs79212538	.
chr5	59911693	60847272	rs7701440	rs7701440	.
chr5	137450345	137948140	rs13169274	rs13169274	.
chr5	151887779	152360494	rs111294930	rs111294930	.
chr5	49441779	49884022	rs77853293	rs9686162	.	rs77853293 was merged into rs9686162 according to dbSNP so rs9686162 was used
chr5	152505453	152785000	rs2910032	rs2910032	.
chr5	152744817	152899532	rs12522290	rs12522290	.
chr6	83967454	84414411	rs217287	rs217287	.
chr6	83789798	84092546	rs4470825	rs4470825	.
chr6	114612973	114775668	rs760608	rs760608	.
chr6	93044855	93177270	rs634940	rs634940	.
chr6	73058954	73172294	rs1339227	rs1339227	.
chr6	143629340	143714330	rs72342102	rs9403484	.	rs72342102 was withdrawn as a SNP, however rs142387624 seemed to have a roughly equivalent deletion with a similar allele frequency in the same genomic location. rs142387624 returned no proxy SNPs so a SNP in perfect LD was used (rs9403484; R2=1 in EUR population via Ldlink)
chr6	128301981	128334236	rs35736453	rs13197257	.	rs35736453 originally returned no proxies, so a SNP in perfect LD was used (rs13197257; R2 = 1 in EUR population via LDlink)
chr7	85575489	87275389	rs147922658	rs147922658	.
chr7	85924492	86580674	rs12704290	rs12704290	.
chr7	104471787	105064593	rs7789569	rs7789569	.
chr7	110737149	111236477	rs12705761	rs12705761	.
chr7	1851205	2343621	rs10650434	rs10650434	.
chr7	109946567	110245369	rs211829	rs211829	.
chr7	24557497	24844736	rs146678232	rs78849264	.	rs146678232 originally returned no proxies, so a SNP known to be within high LD was used (rs78849264; R2 = 0.953 in EUR population via LDlink)
chr7	131533769	131619847	rs7801375	rs7801375	.
chr7	137010589	137093743	rs3735025	rs3735025	.
chr7	131619693	131627573	rs4523180	rs4523180	.
chr8	8092025	10283602	rs11993663	rs11993663	.
chr8	33604120	34674539	rs55669358	rs55669358	.
chr8	60475926	61117903	rs1473594	rs1473594	.
chr8	89188046	89761163	rs7010876	rs7010876	.
chr8	111460027	112015011	rs36043959	rs36043959	.
chr8	38014429	38316849	rs10156310	rs10156310	.
chr8	26119170	26279173	rs1042992	rs1042992	.
chr8	27319905	27470778	rs11783093	rs11783093	.
chr8	143267760	143413334	rs67439964	rs67439964	.
chr8	27186652	27330813	rs2565065	rs2565065	.
chr8	143267749	143410423	rs58033671	rs13262595	.	rs58033671 originally returned no proxies, so a SNP known to be within high LD was used (rs13262595; R2 = 0.9603 in EUR population via LDlink)
chr8	143293307	143404118	rs4976967	rs4976967	.
chr8	18388177	18458140	rs2410572	rs2410572	.
chr8	4177231	4210746	rs139425113	rs139425113	.
chr9	84498152	85129970	rs1319017	rs1319017	.
chr9	100991430	101079033	rs10985817	rs10985817	.
chr10	104229588	105274900	rs12416331	rs12416331	.
chr10	104613089	105218254	rs7476192	rs7476192	.
chr10	18601928	18968668	rs7893279	rs7893279	.
chr10	18538669	18574980	rs7099380	rs7099380	.
chr11	46227161	47371598	rs7951870	rs7951870	.
chr11	57369008	57735431	rs7129727	rs7129727	.
chr11	24264778	24533962	rs1899543	rs1899543	.
chr11	30183742	30437981	rs1765142	rs1765142	.
chr11	65378028	65577846	rs58950470	rs58950470	.
chr11	130706918	130894699	rs35774874	rs35774874	.
chr11	113299829	113448762	rs2514218	rs2514218	.
chr11	132506523	132581442	rs2917569	rs2917569	.
chr11	124583878	124653926	rs12293670	rs12293670	.
chr11	133792743	133853694	rs4936215	rs4936215	.
chr11	132387460	132417766	rs5795787	rs5795787	.
chr11	113431960	113451229	rs4936277	rs4936277	.
chr11	134282729	134297345	rs893949	rs893949	.
chr12	110265586	111275317	rs4766428	rs4766428	.
chr12	123310521	123927262	rs2851447	rs2851447	.
chr12	39414371	39964006	rs10783624	rs10783624	.
chr12	23214508	23642695	rs1120004	rs1120004	.
chr12	57569478	57836098	rs61937595	rs61937595	.
chr12	57331741	57519694	rs324015	rs324015	.
chr12	2285731	2440464	rs2007044	rs2007044	.
chr12	92243186	92395053	rs4240748	rs4240748	.
chr12	2456062	2523772	rs12823424	rs12823424	.
chr12	103347511	103390444	rs36104021	rs36104021	.
chr13	79855297	80192906	rs9545047	rs9545047	.
chr14	103793539	104511206	rs80020004	rs80020004	.
chr14	103849715	104537680	rs10083370	rs10083370	.
chr14	59585932	60088992	rs150437760	rs150437760	.
chr14	29275791	29594625	rs10148671	rs10148671	.
chr14	29999987	30300361	rs1191551	rs1191551	.
chr14	30105291	30190833	rs199687649	rs199687649	.
chr14	72382471	72467631	rs2332700	rs2332700	.
chr14	99657227	99735480	rs35604463	rs35604463	.
chr14	33257891	33309495	rs34179565	rs34179565	.
chr15	82426170	83575025	rs783540	rs783540	.
chr15	84608488	85392298	rs12908161	rs12908161	.
chr15	78711803	79021464	rs3743078	rs3743078	.
chr15	47524423	47751837	rs281299	rs281299	.
chr15	61813790	61909712	rs12898315	rs12898315	.
chr15	40550149	40599296	rs56282503	rs56282503	.
chr15	91402803	91437388	rs17514846	rs17514846	.
chr15	70573650	70603159	rs12148337	rs12148337	.
chr16	67841129	68419298	rs1975802	rs1975802	.
chr16	71003590	71575281	rs2161711	rs2161711	.
chr16	29923510	30177807	rs11646127	rs11646127	.
chr16	63547390	63776400	rs17465671	rs17465671	.
chr16	58538662	58734713	rs42945	rs42945	.
chr16	9875513	9970227	rs7191183	rs7191183	.
chr16	13673040	13763411	rs7499750	rs7499750	.
chr16	7744180	7761736	rs12447542	rs12447542	.
chr16	24235580	24249959	rs198160	rs198160	.
chr17	18917237	19322062	rs66885728	rs2098497	rs66885728 was merged into rs2098497 according to dbSNP so rs2098497 was used
chr17	17649172	18035019	rs4925114	rs4925114	.
chr17	78456708	78704618	rs7225476	rs7225476	.
chr17	2017029	2220814	rs7216638	rs7216638	.
chr18	52704850	53601811	rs79926379	rs79926379	.
chr18	53022896	53630222	rs144158419	rs144158419	.
chr18	53183396	53477819	rs28758902	rs28758902	.
chr18	52716306	52827668	rs5825114	rs4801131	rs5825114 originally returned no proxies, so a SNP in perfect LD was used (rs4801131; R2 = 1 in EUR population via LDlink)
chr18	53768975	53804156	rs1789595	rs1789595	.
chr18	77563334	77580712	rs56775891	rs56775891	.
chr18	53230650	53230650	rs66791238	rs66791238	.
chr19	19331847	19800987	rs2905432	rs2905432	.
chr19	50067508	50182697	rs7508148	rs7508148	.
chr19	11849736	11943697	rs72986630	rs72986630	.
chr19	30981639	31052274	rs2053079	rs2053079	.
chr20	37277618	37512698	rs6065094	rs6065094	.
chr20	20814132	20843441	rs6035706	rs6035706	.
chr22	41027819	42386534	rs9607782	rs9607782	.
chr22	42225018	42689370	rs6002655	rs6002655	.
chr22	39866938	40058186	rs5757730	rs5757730	.
chr22	40043812	40091818	rs4820386	rs4820386	.
chr22	39838892	39856356	rs9611177	rs9611177	.
chrX	5859733	6029533	rs12009217	rs12009217	.
chrX	68377126	68377205	rs62606711	rs62606711	.
