## Supplementary material for "Leveraging mouse chromatin data for heritability enrichment informs common disease architecture and reveals cortical layer contributions to schizophrenia": Table S15

### Sheet: Sheet1
index.snp	all.proxies	snps.after.merge
rs10083370	652	579
rs10148671	321	265
rs10156310	285	236
rs10196799	490	452
rs1042992	76	72
rs10520163	505	447
rs10650434	949	859
rs10783624	607	548
rs10803138	468	363
rs1080500	1075	953
rs10985817	178	164
rs111294930	1454	1303
rs11165867	288	263
rs1120004	442	382
rs11409090	769	690
rs11646127	383	329
rs11685299	372	337
rs11783093	176	162
rs1191551	241	211
rs11993663	1609	1467
rs12009217	372	123
rs12129573	1496	1348
rs12129719	451	420
rs12148337	250	231
rs12293670	127	116
rs12416331	587	497
rs12447542	43	39
rs12498839	64	57
rs12522290	277	259
rs12704290	472	417
rs12705761	494	442
rs12712510	473	431
rs12823424	85	80
rs12898315	237	222
rs12908161	772	648
rs12991836	64	55
rs13107325	157	142
rs13121251	1048	945
rs13169274	236	208
rs1319017	345	302
rs1339227	314	298
rs1347692	200	179
rs1353545	108	103
rs139425113	239	226
rs140505938	823	730
rs14403	392	359
rs144158419	293	270
rs1451488	614	558
rs146678232	742	675
rs1473594	966	885
rs147922658	287	252
rs150437760	507	457
rs16867576	65	62
rs16902086	2160	1919
rs17465671	338	299
rs17514846	82	75
rs1765142	614	559
rs1789595	51	46
rs1899543	438	389
rs1975802	1122	1014
rs198160	68	61
rs199687649	223	190
rs200626410	334	291
rs2007044	156	144
rs2053079	169	159
rs2077586	30	26
rs211829	391	347
rs215411	350	318
rs2161711	312	266
rs217287	679	591
rs2332700	231	203
rs2410572	290	269
rs2514218	182	174
rs254782	316	285
rs2565065	233	224
rs2660304	635	602
rs281299	391	366
rs28374258	626	563
rs2851447	805	692
rs28758902	324	294
rs2905432	647	565
rs2910032	431	396
rs2917569	121	104
rs2949006	586	512
rs2970610	757	667
rs312477	289	250
rs324015	140	122
rs34179565	253	220
rs34269918	404	348
rs34719143	212	195
rs34796896	424	365
rs35346733	288	268
rs35604463	127	119
rs35736453	65	56
rs35774874	336	304
rs36043959	661	605
rs36104021	177	171
rs3735025	187	170
rs3743078	570	505
rs4144797	460	395
rs4240748	127	117
rs42945	390	340
rs4470825	653	601
rs4523180	73	70
rs4648845	92	80
rs4650963	249	228
rs4766428	483	432
rs4820386	130	120
rs489939	572	519
rs4925114	674	600
rs4936215	89	88
rs4936277	61	58
rs4976967	253	199
rs55669358	718	642
rs55672338	243	210
rs55770408	476	431
rs56145559	775	656
rs56282503	52	50
rs56775891	66	56
rs56807175	90	80
rs5757730	200	171
rs5795787	186	177
rs58033671	342	271
rs5825114	172	159
rs58950470	419	373
rs6002655	758	638
rs6035706	58	54
rs6065094	305	268
rs61937595	204	177
rs62334820	138	122
rs62606711	40	7
rs634940	254	225
rs6434928	860	741
rs6678676	371	317
rs66791238	259	233
rs6680011	217	196
rs66885728	167	130
rs6694545	178	164
rs6701877	1401	1187
rs67439964	225	201
rs6800435	144	134
rs7010876	829	757
rs704373	331	299
rs7099380	102	90
rs7129727	602	529
rs7191183	324	301
rs7216638	553	475
rs7225476	945	836
rs72342102	152	139
rs72769124	120	114
rs72986630	22	11
rs7432375	1508	1281
rs7476192	913	806
rs7499750	431	403
rs7508148	165	149
rs75575209	374	342
rs7596038	622	556
rs75968099	648	573
rs760608	145	124
rs7632921	376	336
rs76432012	33	29
rs77011057	182	161
rs7701440	859	752
rs77853293	1623	1227
rs7789569	595	509
rs7801375	176	164
rs783540	514	415
rs7893279	337	283
rs79212538	165	150
rs7951870	763	670
rs79926379	198	182
rs80020004	230	203
rs893949	75	69
rs9545047	592	526
rs9607782	1277	1113
rs9611177	247	218
rs9881798	452	419
